# Identification of novel alternative splicing events associated with tumorigenesis, protein modification, and immune microenvironment in early-onset gastric cancer

**DOI:** 10.1101/2020.08.22.262717

**Authors:** Jian Zhang, Ajay Goel, Lin Zhu

**Affiliations:** Department of Pharmaceutical Sciences, Irma Lerma Rangel College of Pharmacy, Texas A&M University, College Station, TX, USA; Beckman Research Institute, City of Hope Comprehensive Cancer Center, Biomedical Research Center, Monrovia, CA, USA

**Keywords:** alternative splicing, immune microenvironment, early-onset gastric cancer, protein phosphorylation, protein glycosylation, alternative polyadenylation

## Abstract

**Background:** Alternative splicing (AS), e.g. tandem alternative polyadenylation (TAPA), has emerged as major post-transcriptional modification events in human disease. However, the roles of AS and TAPA in early-onset gastric cancer (EOGC) have not been revealed.

**Methods:** The global AS profiles of 80 EOGC patient samples from the European Nucleotide Archive (PRJNA508414) were analyzed. The EOGC-specific AS events (ESASs) were identified in both EOGC and adjacent non-tumor tissues. Functional enrichment analysis, Splicing network, Alternative Polyadenylation (APA) core factor network, and cell abundancy analysis were performed. Furthermore, the landscapes of AS events in the varied subtypes of EOGC patients, including various protein modifications and viral infections, were evaluated.

**Results:** Overall, 66,075 AS events and 267 ESASs were identified in EOGC. In these events, 4809 genes and 6152 gene isoforms were found to be aberrantly expressed in EOGC. The Gene Ontology (GO) and Kyoto Encyclopedia of Gene and Genome (KEGG) pathway analyses showed that significant pathway alterations might exist in these AS events, genes, and gene isoforms. Moreover, the Protein-protein interaction (PPI) network analysis revealed that UBC, NEK2, EPHB2, and DCTN1 genes were the hub genes in the AS events in EOGC. The immune cell infiltration analysis indicated a correlation between the AS events and the cancer immune microenvironment. The distribution of AS events in varied EOGC subtypes was uneven. The numbers of AS events related to protein phosphorylation and glycosylation were 82 and 85, respectively, which suggested a high association between AS events and protein modification in EOGC.

**Conclusion:** The study highlighted the vital roles of AS in EOGC, including modulating the specific protein modification and reshaping the cancer immune microenvironment, and yielded new insights into the diagnosis of EOGC as well as cancer treatment.
