## Supplementary material for "Identification of novel alternative splicing events associated with tumorigenesis, protein modification, and immune microenvironment in early-onset gastric cancer": Table S1

### Sheet: Sheet1
Supplementary Table S1. The detailed information of the EOGC-specific AS events (ESAS)
Ensembl gene ID	Gene Symbol	Description	Node	Coord	Strand	Splice type	PSI_Tumor	PSI_Control	Fold change (FC)	Probability
ENSG00000004766	VPS50	VPS50 subunit of EARP/GARPII complex	20	7:92886835-92887077	+	TAPA	0.90145	0.16719	2.43076	0.999
ENSG00000012232	EXTL3	exostosin like glycosyltransferase 3	9	8:28494854-28494946	+	CE	0.29041	0.85688	-1.561	0.991
ENSG00000017797	RALBP1	ralA binding protein 1	5	18:9476133-9476284	+	TSS	0.80183	0.13476	2.5729	0.999
ENSG00000049618	ARID1B	AT-rich interaction domain 1B	31	6:157507489-157507744	+	TAPA	0.1075	0.87943	-3.03223	1
ENSG00000049618	ARID1B	AT-rich interaction domain 1B	32	6:157507745-157507754	+	TAPA	0.89105	0.12704	2.81022	1
ENSG00000058600	POLR3E	RNA polymerase III subunit E	30	16:22321267-22321642	+	TAPA	0.88614	0.12315	2.84712	1
ENSG00000066629	EML1	EMAP like 1	63	14:100406324-100406511	+	TAPA	0.011726	0.043837	-1.90244	0.907
ENSG00000069667	RORA	RAR related orphan receptor A	20	15:60884717-60884740	-	TSS	0.37896	0.83631	-1.14199	0.906
ENSG00000069667	RORA	RAR related orphan receptor A	21	15:60884586-60884716	-	TSS	0.62237	0.15654	1.99124	0.914
ENSG00000070388	FGF22	fibroblast growth factor 22	7	19:643410-643432	+	AA	0.98001	0.32847	1.57703	1
ENSG00000070601	FRMPD1	FERM and PDZ domain containing 1	7	9:37708396-37708498	+	CE	0.055203	0.89755	-4.02317	1
ENSG00000072609	CHFR	checkpoint with forkhead and ring finger domains	22	12:133448559-133448774	-	TAPA	0.15203	0.53525	-1.81586	0.963
ENSG00000073670	ADAM11	ADAM metallopeptidase domain 11	12	17:42849831-42849834	+	AD	0.71023	0.32757	1.11648	0.945
ENSG00000075711	DLG1	discs large MAGUK scaffold protein 1	30	3:196910506-196910729	-	TSS	0.1172	0.48866	-2.05986	0.929
ENSG00000077044	DGKD	diacylglycerol kinase delta	10	2:234327887-234328067	+	AF	0.18573	0.48337	-1.37992	0.914
ENSG00000078399	HOXA9	homeobox A9	6	7:27204587-27204759	-	RI	0.55655	0.18252	1.60846	0.91
ENSG00000083097	DOP1A	DOP1 leucine zipper like protein A	2	6:83777390-83777498	+	TSS	0.85893	0.30586	1.48967	0.997
ENSG00000084676	NCOA1	nuclear receptor coactivator 1	4	2:24714927-24715057	+	TSS	0.68562	0.13054	2.39292	0.977
ENSG00000086730	LAT2	linker for activation of T cells family member 2	3	7:73623748-73624256	+	TSS	0.11743	0.86613	-2.88278	0.999
ENSG00000087266	SH3BP2	SH3 domain binding protein 2	24	4:2820541-2820797	+	TSS	0.80578	0.13837	2.54185	0.973
ENSG00000089057	SLC23A2	solute carrier family 23 member 2	4	20:4982052-4982145	-	TSS	0.89576	0.41139	1.12261	0.993
ENSG00000089472	HEPH	hephaestin	36	X:65486285-65487188	+	TAPA	0.020405	0.12705	-2.6384	0.906
ENSG00000099810	MTAP	methylthioadenosine phosphorylase	9	9:21803277-21803380	+	TSS	0.15103	0.6978	-2.20798	0.905
ENSG00000099960	SLC7A4	solute carrier family 7 member 4	4	22:21386142-21386144	-	AA	0.64089	0.20234	1.6633	0.909
ENSG00000100033	PRODH	proline dehydrogenase 1	29	22:18908937-18909052	-	TSS	0.84342	0.38424	1.13424	0.943
ENSG00000100033	PRODH	proline dehydrogenase 1	6	22:18923683-18923779	-	TSS	0.28285	0.95117	-1.74967	0.958
ENSG00000100796	PPP4R3A	protein phosphatase 4 regulatory subunit 3A	38	14:91924674-91925202	-	TAPA	0.019308	0.038944	-1.0122	0.907
ENSG00000101255	TRIB3	tribbles pseudokinase 3	2	20:361890-361940	+	TSS	0.39226	0.88329	-1.17108	0.917
ENSG00000102287	GABRE	gamma-aminobutyric acid type A receptor epsilon subunit	19	X:151127436-151127621	-	CE	0.81535	0.34626	1.23556	0.968
ENSG00000104626	ERI1	exoribonuclease 1	24	8:8920179-8920294	+	CE	0.35708	0.77873	-1.12488	0.974
ENSG00000105409	ATP1A3	ATPase Na+/K+ transporting subunit alpha 3	3	19:42498367-42498379	-	TSS	0.28277	0.70264	-1.31316	0.91
ENSG00000105963	ADAP1	ArfGAP with dual PH domains 1	14	7:960421-960526	-	AF	0.29924	0.049092	2.60774	0.925
ENSG00000105989	WNT2	Wnt family member 2	3	7:116963096-116963168	-	TSS	0.44795	0.091967	2.28415	0.932
ENSG00000106397	PLOD3	procollagen-lysine,2-oxoglutarate 5-dioxygenase 3	2	7:100861561-100861647	-	TSS	0.79333	0.15767	2.33101	0.965
ENSG00000106633	GCK	glucokinase	3	7:44228508-44228586	-	TSS	0.17787	0.90026	-2.33952	1
ENSG00000109016	DHRS7B	dehydrogenase/reductase 7B	14	17:21075730-21075756	+	TAPA	0.87143	0.14291	2.60828	0.999
ENSG00000110680	CALCA	calcitonin related polypeptide alpha	9	11:14990372-14990543	-	CE	0.91952	0.25268	1.86357	1
ENSG00000111817	DSE	dermatan sulfate epimerase	5	6:116691010-116691090	+	AF	0.70051	0.1251	2.48532	0.967
ENSG00000115364	MRPL19	mitochondrial ribosomal protein L19	19	2:75917886-75917977	+	TAPA	0.92277	0.090362	3.35218	1
ENSG00000116147	TNR	tenascin R	25	1:175304847-175304943	-	CE	0.10136	0.8687	-3.09937	1
ENSG00000116251	RPL22	ribosomal protein L22	2	1:6269195-6269304	-	TSS	0.98561	0.25847	1.93102	1
ENSG00000117114	ADGRL2	adhesion G protein-coupled receptor L2	1	1:81771845-81771850	+	TSS	0.86454	0.10409	3.0541	1
ENSG00000119280	C1orf198	chromosome 1 open reading frame 198	2	1:231005228-231005316	-	TSS	0.83443	0.39208	1.08964	0.949
ENSG00000123500	COL10A1	collagen type X alpha 1 chain	6	6:116442630-116443124	-	TAPA	0.014635	0.16428	-3.48866	0.92
ENSG00000124275	MTRR	5-methyltetrahydrofolate-homocysteine methyltransferase reductase	1	5:7851299-7851307	+	TSS	0.028664	0.8671	-4.91889	1
ENSG00000124678	TCP11	t-complex 11	49	6:35085851-35085911	-	TAPA	0.0038592	0.87181	-7.81957	1
ENSG00000125841	NRSN2	neurensin 2	23	20:335970-335993	+	CE	0.15482	0.87798	-2.5036	1
ENSG00000126215	XRCC3	X-ray repair cross complementing 3	10	14:104180442-104180550	-	TSS	0.8662	0.28454	1.60607	0.996
ENSG00000126733	DACH2	dachshund family transcription factor 2	19	X:86082769-86082815	+	CE	0.56313	0.13405	2.0707	0.925
ENSG00000129009	ISLR	immunoglobulin superfamily containing leucine rich repeat	4	15:74466842-74466994	+	AF	0.5458	0.23835	1.19529	0.902
ENSG00000129116	PALLD	palladin, cytoskeletal associated protein	32	4:169815592-169815729	+	TSS	0.81788	0.35314	1.21165	0.961
ENSG00000129993	CBFA2T3	CBFA2/RUNX1 partner transcriptional co-repressor 3	8	16:89007428-89007606	-	TSS	0.14152	0.88112	-2.63833	1
ENSG00000130005	GAMT	guanidinoacetate N-methyltransferase	10	19:1398252-1398598	-	TAPA	0.288	0.73743	-1.35644	0.908
ENSG00000130005	GAMT	guanidinoacetate N-methyltransferase	9	19:1398599-1398746	-	TAPA	0.7127	0.263	1.43823	0.916
ENSG00000130377	ACSBG2	acyl-CoA synthetase bubblegum family member 2	44	19:6192679-6193100	+	TAPA	0.86874	0.11454	2.92307	1
ENSG00000130635	COL5A1	collagen type V alpha 1 chain	75	9:137721891-137721953	+	RI	0.025581	0.051332	-1.00479	0.918
ENSG00000130635	COL5A1	collagen type V alpha 1 chain	76	9:137721954-137722022	+	CE	0.1889	0.45582	-1.27084	0.937
ENSG00000131002	TXLNGY	taxilin gamma pseudogene, Y-linked	6	Y:21729673-21729714	+	TSS	0.29409	0.73258	-1.31673	0.97
ENSG00000132141	CCT6B	chaperonin containing TCP1 subunit 6B	2	17:33288478-33288528	-	TSS	0.0049842	0.76401	-7.26009	1
ENSG00000132792	CTNNBL1	catenin beta like 1	8	20:36373047-36373115	+	AF	0.040141	0.26787	-2.73838	0.935
ENSG00000132874	SLC14A2	solute carrier family 14 member 2	5	18:43195512-43195547	+	AD	0.45319	0.9656	-1.09131	0.998
ENSG00000133612	AGAP3	ArfGAP with GTPase domain, ankyrin repeat and PH domain 3	2	7:150782954-150783096	+	TSS	0.91445	0.26663	1.77807	0.999
ENSG00000133710	SPINK5	serine peptidase inhibitor, Kazal type 5	19	5:147470491-147470608	+	AF	0.32048	0.86949	-1.43994	0.937
ENSG00000133962	CATSPERB	cation channel sperm associated auxiliary subunit beta	2	14:92246920-92247032	-	TSS	0.74456	0.17559	2.08418	0.979
ENSG00000134193	REG4	regenerating family member 4	1	1:120354204-120354283	-	TSS	0.33655	0.77221	-1.19817	0.926
ENSG00000134193	REG4	regenerating family member 4	2	1:120354032-120354203	-	TSS	0.6646	0.23173	1.52004	0.913
ENSG00000134253	TRIM45	tripartite motif containing 45	3	1:117664351-117664384	-	TSS	0.0022021	0.75174	-8.41521	1
ENSG00000134333	LDHA	lactate dehydrogenase A	12	11:18417813-18417824	+	TSS	0.95744	0.13665	2.8087	1
ENSG00000138161	CUZD1	CUB and zona pellucida like domains 1	11	10:124596565-124596581	-	AA	0.21875	0.8633	-1.98058	0.976
ENSG00000140600	SH3GL3	SH3 domain containing GRB2 like 3, endophilin A3	22	15:84287058-84287394	+	TAPA	0.26023	0.89089	-1.77546	0.954
ENSG00000140798	ABCC12	ATP binding cassette subfamily C member 12	30	16:48145489-48145497	-	AD	0.93683	0.46257	1.01812	0.994
ENSG00000143815	LBR	lamin B receptor	25	1:225590792-225591165	-	TAPA	0.0065211	0.036589	-2.48822	0.921
ENSG00000144034	TPRKB	TP53RK binding protein	20	2:73956296-73956360	-	TAPA	0.61383	0.26699	1.20105	0.932
ENSG00000146021	KLHL3	kelch like family member 3	11	5:137042117-137042125	-	TSS	0.87402	0.081832	3.41693	1
ENSG00000147852	VLDLR	very low density lipoprotein receptor	21	9:2651415-2651498	+	CE	0.58115	0.22932	1.34155	0.917
ENSG00000148795	CYP17A1	cytochrome P450 family 17 subfamily A member 1	1	10:104597172-104597290	-	TSS	0.20446	0.73002	-1.83612	0.939
ENSG00000149257	SERPINH1	serpin family H member 1	18	11:75274772-75274815	+	CE	0.01248	0.080752	-2.69388	0.929
ENSG00000149599	DUSP15	dual specificity phosphatase 15	5	20:30458305-30458375	-	TSS	0.33951	0.90009	-1.40662	0.927
ENSG00000150045	KLRF1	killer cell lectin like receptor F1	2	12:9980117-9980225	+	TSS	0.81114	0.17392	2.22153	0.992
ENSG00000150991	UBC	ubiquitin C	5	12:125399578-125399693	-	TSS	0.14403	0.52441	-1.86433	0.915
ENSG00000151388	ADAMTS12	ADAM metallopeptidase with thrombospondin type 1 motif 12	32	5:33527286-33527471	-	TAPA	0.016973	0.10686	-2.65441	0.907
ENSG00000151914	DST	dystonin	168	6:56323766-56324061	-	TAPA	0.0057374	0.029748	-2.37432	0.928
ENSG00000152380	FAM151B	family with sequence similarity 151 member B	2	5:79783805-79783942	+	TSS	0.18773	0.75696	-2.01156	0.968
ENSG00000152380	FAM151B	family with sequence similarity 151 member B	3	5:79783943-79783967	+	TSS	0.81025	0.25068	1.69252	0.974
ENSG00000152578	GRIA4	glutamate ionotropic receptor AMPA type subunit 4	39	11:105845172-105845284	+	AD	0.95046	0.17666	2.42765	1
ENSG00000156509	FBXO43	F-box protein 43	4	8:101157235-101157278	-	AD	0.98933	0.25795	1.93936	1
ENSG00000156885	COX6A2	cytochrome c oxidase subunit 6A2	3	16:31439473-31439573	-	RI	0.81463	0.33461	1.28366	0.913
ENSG00000157500	APPL1	adaptor protein, phosphotyrosine interacting with PH domain and leucine zipper 1	28	3:57294182-57294462	+	TAPA	0.045189	0.88309	-4.28852	1
ENSG00000158411	MITD1	microtubule interacting and trafficking domain containing 1	27	2:99785726-99785728	-	TAPA	0.87791	0.32671	1.42606	0.969
ENSG00000159648	TEPP	testis, prostate and placenta expressed	11	16:58019846-58020542	+	RI	0.99176	0.10942	3.18011	1
ENSG00000159674	SPON2	spondin 2	5	4:1202156-1202165	-	TSS	0.28693	0.73988	-1.36659	0.933
ENSG00000159905	ZNF221	zinc finger protein 221	1	19:44455375-44455396	+	TSS	0.28291	0.85957	-1.60327	0.978
ENSG00000159905	ZNF221	zinc finger protein 221	2	19:44455397-44455552	+	TSS	0.71622	0.13711	2.38507	0.976
ENSG00000160007	ARHGAP35	Rho GTPase activating protein 35	14	19:47503588-47504206	+	TAPA	0.019319	0.040842	-1.08003	0.94
ENSG00000162390	ACOT11	acyl-CoA thioesterase 11	3	1:55013901-55014015	+	TSS	0.95611	0.46643	1.03552	0.916
ENSG00000162650	ATXN7L2	ataxin 7 like 2	1	1:110026101-110026560	+	TSS	0.78655	0.095307	3.04488	1
ENSG00000162650	ATXN7L2	ataxin 7 like 2	2	1:110026561-110026702	+	TSS	0.21458	0.90491	-2.07626	0.999
ENSG00000162946	DISC1	DISC1 scaffold protein	14	1:231910385-231910563	+	CE	0.15573	0.4359	-1.48495	0.91
ENSG00000163219	ARHGAP25	Rho GTPase activating protein 25	13	2:68962444-68962508	+	TSS	0.040058	0.6789	-4.08304	1
ENSG00000163219	ARHGAP25	Rho GTPase activating protein 25	14	2:68962509-68962671	+	TSS	0.9578	0.32038	1.57994	0.998
ENSG00000163349	HIPK1	homeodomain interacting protein kinase 1	1	1:114471814-114471995	+	TSS	0.020239	0.64499	-4.99407	1
ENSG00000163349	HIPK1	homeodomain interacting protein kinase 1	2	1:114471996-114472154	+	TSS	0.98067	0.35938	1.44826	1
ENSG00000163527	STT3B	STT3 oligosaccharyltransferase complex catalytic subunit B	17	3:31661457-31661766	+	TAPA	0.86879	0.082919	3.38923	1
ENSG00000164037	SLC9B1	solute carrier family 9 member B1	26	4:103822260-103822489	-	TAPA	0.8039	0.13031	2.62507	0.998
ENSG00000164073	MFSD8	major facilitator superfamily domain containing 8	6	4:128886364-128886637	-	AA	0.85934	0.41578	1.04741	0.961
ENSG00000164185	ZNF474	zinc finger protein 474	3	5:121465261-121465316	+	TSS	0.84787	0.14113	2.58682	1
ENSG00000164659	KIAA1324L	KIAA1324 like	2	7:86688832-86688947	-	TSS	0.15126	0.56642	-1.90484	0.916
ENSG00000164694	FNDC1	fibronectin type III domain containing 1	4	6:159621028-159621114	+	CE	0.38331	0.78907	-1.04164	0.922
ENSG00000164794	KCNV1	potassium voltage-gated channel modifier subfamily V member 1	5	8:110979235-110980828	-	TAPA	0.54791	0.22861	1.26105	0.933
ENSG00000164808	SPIDR	scaffold protein involved in DNA repair	23	8:48301009-48301048	+	TAPA	0.86901	0.31062	1.48422	0.996
ENSG00000164889	SLC4A2	solute carrier family 4 member 2	17	7:150759751-150760276	+	AD	0.043416	0.26992	-2.63623	0.913
ENSG00000165181	SHOC1	shortage in chiasmata 1	26	9:114466161-114466272	-	CE	0.72025	0.26895	1.42116	0.967
ENSG00000165521	EML5	EMAP like 5	2	14:89258651-89258847	-	TSS	0.25014	0.73225	-1.5496	0.958
ENSG00000165548	TMEM63C	transmembrane protein 63C	13	14:77685228-77685265	+	TAPA	0.80761	0.3988	1.01799	0.981
ENSG00000165874	SHLD2P1	shieldin complex subunit 2 pseudogene 1	4	10:46914587-46914679	+	TSS	0.75814	0.17445	2.11965	0.933
ENSG00000166292	TMEM100	transmembrane protein 100	4	17:53800287-53800385	-	AF	0.31176	0.91089	-1.54684	0.998
ENSG00000166323	C11orf65	chromosome 11 open reading frame 65	20	11:108201926-108202137	-	TAPA	0.88361	0.047991	4.20257	1
ENSG00000166736	HTR3A	5-hydroxytryptamine receptor 3A	5	11:113848222-113848298	+	AF	0.067788	0.54995	-3.0202	0.932
ENSG00000167525	PROCA1	protein interacting with cyclin A1	1	17:27038766-27038872	-	TSS	0.16481	0.55943	-1.76315	0.966
ENSG00000167759	KLK13	kallikrein related peptidase 13	5	19:51566843-51567118	-	CE	0.32806	0.79087	-1.26948	0.905
ENSG00000167780	SOAT2	sterol O-acyltransferase 2	5	12:53499345-53499404	+	CE	0.37851	0.78314	-1.04894	0.997
ENSG00000168060	NAALADL1	N-acetylated alpha-linked acidic dipeptidase like 1	18	11:64815906-64815929	-	TSS	0.15457	0.49103	-1.66755	0.911
ENSG00000168509	HJV	hemojuvelin BMP co-receptor	10	1:145417544-145417545	+	TAPA	0.27929	0.97501	-1.80365	0.969
ENSG00000168509	HJV	hemojuvelin BMP co-receptor	9	1:145416313-145417543	+	TAPA	0.71911	0.026358	4.7699	0.971
ENSG00000168772	CXXC4	CXXC finger protein 4	1	4:105416052-105416058	-	TSS	0.10261	0.87177	-3.08678	1
ENSG00000168772	CXXC4	CXXC finger protein 4	2	4:105415858-105416051	-	TSS	0.89874	0.12822	2.80928	1
ENSG00000170054	SERPINA9	serpin family A member 9	4	14:94942549-94942580	-	TSS	0.0054977	0.16176	-4.87888	0.993
ENSG00000171766	GATM	glycine amidinotransferase	1	15:45694417-45694525	-	TSS	0.41142	0.86072	-1.06493	0.981
ENSG00000171766	GATM	glycine amidinotransferase	2	15:45694137-45694416	-	TSS	0.58793	0.14116	2.05831	0.966
ENSG00000171792	RHNO1	RAD9-HUS1-RAD1 interacting nuclear orphan 1	4	12:2986381-2986388	+	TSS	0.51086	0.11428	2.16036	0.98
ENSG00000172115	CYCS	cytochrome c, somatic	8	7:25163335-25163468	-	TAPA	0.027103	0.16838	-2.6352	0.911
ENSG00000172785	CBWD1	COBW domain containing 1	32	9:151305-151427	-	CE	0.63308	0.11338	2.48122	0.998
ENSG00000172785	CBWD1	COBW domain containing 1	38	9:146159-147834	-	RI	0.66014	0.26463	1.3188	0.968
ENSG00000173040	EVC2	EvC ciliary complex subunit 2	14	4:5642241-5642248	-	AD	0.43322	0.90073	-1.05599	0.997
ENSG00000173124	ACSM6	acyl-CoA synthetase medium chain family member 6	16	10:96988401-96988681	+	TAPA	0.066544	0.86409	-3.6988	0.993
ENSG00000173401	GLIPR1L1	GLIPR1 like 1	12	12:75764168-75764340	+	TAPA	0.10596	0.56367	-2.41133	0.928
ENSG00000173868	PHOSPHO1	phosphoethanolamine/phosphocholine phosphatase 1	2	17:47308101-47308109	-	TSS	0.68453	0.064975	3.39716	0.919
ENSG00000173868	PHOSPHO1	phosphoethanolamine/phosphocholine phosphatase 1	3	17:47307939-47308100	-	TSS	0.31783	0.92906	-1.54752	0.936
ENSG00000174473	GALNTL6	polypeptide N-acetylgalactosaminyltransferase like 6	3	4:172734674-172735141	+	TSS	0.91286	0.38266	1.25433	0.997
ENSG00000175544	CABP4	calcium binding protein 4	2	11:67219886-67219889	+	TSS	0.91745	0.12662	2.85712	1
ENSG00000175746	C15orf54	chromosome 15 open reading frame 54 (putative)	4	15:39544260-39545114	+	TAPA	0.18628	0.75783	-2.0244	0.977
ENSG00000175746	C15orf54	chromosome 15 open reading frame 54 (putative)	5	15:39545115-39547046	+	TAPA	0.81435	0.24621	1.72576	0.974
ENSG00000176884	GRIN1	glutamate ionotropic receptor NMDA type subunit 1	31	9:140059638-140059748	+	CE	0.81248	0.23527	1.78801	0.978
ENSG00000177058	SLC38A9	solute carrier family 38 member 9	30	5:54988522-54988554	-	TSS	0.13669	0.77599	-2.50513	0.999
ENSG00000177058	SLC38A9	solute carrier family 38 member 9	32	5:54988418-54988448	-	TSS	0.86402	0.22171	1.96239	0.996
ENSG00000177427	MIEF2	mitochondrial elongation factor 2	17	17:18166830-18166860	+	TAPA	0.21497	0.87612	-2.02699	1
ENSG00000177483	RBM44	RNA binding motif protein 44	3	2:238707395-238707504	+	TSS	0.88291	0.14524	2.60383	1
ENSG00000177854	TMEM187	transmembrane protein 187	4	X:153246057-153246074	+	AF	0.72802	0.040888	4.15423	1
ENSG00000178789	CD300LB	CD300 molecule like family member b	1	17:72527606-72527613	-	TSS	0.73919	0.13184	2.48716	0.937
ENSG00000178809	TRIM73	tripartite motif containing 73	5	7:75027418-75027538	+	AF	0.28138	0.83178	-1.56368	0.913
ENSG00000179766	ATP8B5P	ATPase phospholipid transporting 8B5, pseudogene	26	9:35482024-35482207	+	TAPA	0.20828	0.62409	-1.58323	0.941
ENSG00000179766	ATP8B5P	ATPase phospholipid transporting 8B5, pseudogene	27	9:35482208-35483026	+	TAPA	0.78938	0.37666	1.06746	0.925
ENSG00000179915	NRXN1	neurexin 1	2	2:51259315-51259537	-	TSS	0.38476	0.77538	-1.01094	0.95
ENSG00000180071	ANKRD18A	ankyrin repeat domain 18A	20	9:38577154-38577204	-	TSS	0.32925	0.80175	-1.28397	0.911
ENSG00000180638	SLC47A2	solute carrier family 47 member 2	20	17:19611821-19611866	-	AA	0.9908	0.35054	1.49901	1
ENSG00000180638	SLC47A2	solute carrier family 47 member 2	21	17:19611738-19611820	-	AA	0.99121	0.35092	1.49805	1
ENSG00000180638	SLC47A2	solute carrier family 47 member 2	22	17:19611713-19611737	-	AA	0.98973	0.34179	1.53392	1
ENSG00000180777	ANKRD30B	ankyrin repeat domain 30B	24	18:14797781-14797853	+	CE	0.36924	0.8929	-1.27394	0.998
ENSG00000180777	ANKRD30B	ankyrin repeat domain 30B	25	18:14799100-14799128	+	CE	0.39521	0.93986	-1.24983	1
ENSG00000180777	ANKRD30B	ankyrin repeat domain 30B	26	18:14799222-14799294	+	CE	0.34937	0.11432	1.61168	0.918
ENSG00000180881	CAPS2	calcyphosine 2	6	12:75784618-75784681	-	TSS	0.79847	0.30367	1.39473	0.937
ENSG00000181143	MUC16	mucin 16, cell surface associated	53	19:9002153-9002188	-	CE	0.46193	0.22293	1.05108	0.912
ENSG00000182492	BGN	biglycan	2	X:152760439-152760440	+	TSS	0.024907	0.24322	-3.28764	0.901
ENSG00000183780	SLC35F3	solute carrier family 35 member F3	3	1:234350017-234350320	+	AF	0.36331	0.8453	-1.21826	0.913
ENSG00000183889	AC138969.1	novel member of the nuclear pore complex interacting protein NPIP gene family	40	16:16430534-16430699	+	CE	0.1281	0.36346	-1.50453	0.901
ENSG00000184047	DIABLO	diablo IAP-binding mitochondrial protein	5	12:122711116-122711200	-	AA	0.98656	0.16485	2.58125	1
ENSG00000184060	ADAP2	ArfGAP with dual PH domains 2	21	17:29281258-29281271	+	TSS	0.11993	0.62099	-2.37238	0.934
ENSG00000184060	ADAP2	ArfGAP with dual PH domains 2	22	17:29281272-29281495	+	TSS	0.88011	0.38678	1.18617	0.924
ENSG00000185038	MROH2A	maestro heat like repeat family member 2A	49	2:234741784-234742064	+	TAPA	0.010182	0.88798	-6.44643	1
ENSG00000185332	AC027601.1	novel transcript	1	17:79304452-79304474	-	TSS	0.62669	0.046236	3.76066	0.948
ENSG00000185869	ZNF829	zinc finger protein 829	3	19:37406698-37406912	-	AD	0.79888	0.31045	1.36362	0.942
ENSG00000186226	LCE1E	late cornified envelope 1E	5	1:152760179-152760902	+	TAPA	0.90592	0.34806	1.38005	0.988
ENSG00000186973	FAM183A	family with sequence similarity 183 member A	6	1:43613756-43613762	+	AD	0.35611	0.88843	-1.31894	0.97
ENSG00000187323	DCC	DCC netrin 1 receptor	45	18:50918025-50918084	+	AA	0.98762	0.13506	2.87036	1
ENSG00000188086	PRSS45P	serine protease 45, pseudogene	13	3:46783582-46783839	-	TAPA	0.38928	0.85978	-1.14316	0.995
ENSG00000188163	FAM166A	family with sequence similarity 166 member A	11	9:140138741-140139093	-	RI	0.99612	0.38767	1.36149	1
ENSG00000188227	ZNF793	zinc finger protein 793	2	19:37997884-37997949	+	AF	0.53269	0.093181	2.51519	0.982
ENSG00000188511	C22orf34	chromosome 22 open reading frame 34	16	22:50013918-50014103	-	RI	0.78324	0.31333	1.32177	0.911
ENSG00000188817	SNTN	sentan, cilia apical structure protein	6	3:63649373-63649462	+	CE	0.1264	0.56873	-2.16975	0.981
ENSG00000196081	ZNF724	zinc finger protein 724	4	19:23425391-23425512	-	CE	0.20558	0.64116	-1.64098	0.969
ENSG00000196169	KIF19	kinesin family member 19	20	17:72347045-72347458	+	TAPA	0.92211	0.12096	2.93041	1
ENSG00000196644	NA	NA	1	1:145883868-145883877	+	TSS	0.87938	0.41942	1.06809	0.965
ENSG00000196653	ZNF502	zinc finger protein 502	2	3:44754138-44754167	+	TSS	0.14204	0.49237	-1.79345	0.954
ENSG00000197168	NEK5	NIMA related kinase 5	29	13:52611216-52611354	-	TAPA	0.13834	0.38174	-1.46437	0.906
ENSG00000197182	MIRLET7BHG	MIRLET7B host gene	8	22:46501289-46501903	+	AL	0.80407	0.13508	2.57351	0.995
ENSG00000197558	SSPO	SCO-spondin	108	7:149515192-149515213	+	CE	0.12836	0.65517	-2.35167	0.992
ENSG00000197558	SSPO	SCO-spondin	50	7:149488905-149489057	+	CE	0.20805	0.6529	-1.64993	0.978
ENSG00000197558	SSPO	SCO-spondin	51	7:149489154-149489294	+	CE	0.12625	0.66301	-2.39275	0.993
ENSG00000197558	SSPO	SCO-spondin	52	7:149489387-149489569	+	CE	0.123	0.66211	-2.42841	0.992
ENSG00000197558	SSPO	SCO-spondin	55	7:149490654-149490708	+	CE	0.12252	0.87704	-2.83963	1
ENSG00000197558	SSPO	SCO-spondin	72	7:149499128-149499292	+	CE	0.19365	0.79774	-2.04247	0.994
ENSG00000197558	SSPO	SCO-spondin	91	7:149509354-149509524	+	CE	0.30512	0.85446	-1.48564	0.992
ENSG00000198185	ZNF334	zinc finger protein 334	1	20:45142194-45142198	-	TSS	0.11765	0.70991	-2.59313	0.911
ENSG00000198185	ZNF334	zinc finger protein 334	2	20:45142049-45142193	-	TSS	0.8789	0.28923	1.60348	0.918
ENSG00000198522	GPN1	GPN-loop GTPase 1	3	2:27851525-27851581	+	TSS	0.87351	0.15819	2.46517	0.999
ENSG00000205038	PKHD1L1	PKHD1 like 1	83	8:110542309-110542489	+	TAPA	0.035036	0.73711	-4.39497	0.999
ENSG00000205856	C22orf42	chromosome 22 open reading frame 42	8	22:32546467-32546978	-	RI	0.99287	0.25766	1.94614	1
ENSG00000205913	SRRM2-AS1	SRRM2 antisense RNA 1	2	16:2802443-2802519	-	TSS	0.2344	0.89308	-1.92982	1
ENSG00000213366	GSTM2	glutathione S-transferase mu 2	36	1:110225829-110226206	+	TAPA	0.44389	0.11029	2.0089	0.95
ENSG00000213471	TTLL13P	tubulin tyrosine ligase like 13, pseudogene	10	15:90801975-90802159	+	CE	0.90813	0.45385	1.00068	0.993
ENSG00000214097	SMCO1	single-pass membrane protein with coiled-coil domains 1	6	3:196233748-196233749	-	TAPA	0.99946	0.20536	2.28299	1
ENSG00000217644	AL355864.1	ribosomal protein L18a (RPL18A) pseudogene	1	1:33445543-33445547	+	TSS	0.73233	0.10171	2.84803	0.92
ENSG00000224897	POT1-AS1	POT1 antisense RNA 1	6	7:124633062-124633253	+	AF	0.68913	0.32721	1.07456	0.901
ENSG00000225210	DUXAP9	double homeobox A pseudogene 9	28	14:19683336-19683691	+	AA	0.32624	0.78638	-1.26929	0.94
ENSG00000225383	SFTA1P	surfactant associated 1, pseudogene	3	10:10836878-10836920	-	TSS	0.20206	0.53164	-1.39567	0.918
ENSG00000225670	CADM3-AS1	CADM3 antisense RNA 1	5	1:159169576-159169649	-	CE	0.78973	0.28432	1.47384	0.976
ENSG00000225766	DHRS4L1	dehydrogenase/reductase 4 like 1	11	14:24517436-24517460	+	AD	0.10085	0.5795	-2.5226	0.986
ENSG00000226312	CFLAR-AS1	CFLAR antisense RNA 1	22	2:202005007-202005011	-	TAPA	0.90856	0.023702	5.2605	1
ENSG00000226648	PLCG1-AS1	PLCG1 antisense RNA 1	5	20:39729812-39729929	-	CE	0.84001	0.38519	1.12484	0.98
ENSG00000228742	LINC02577	long intergenic non-protein coding RNA 2577	3	7:106416405-106416468	+	CE	0.24822	0.68869	-1.47224	0.972
ENSG00000229018	PMS2P7	PMS1 homolog 2, mismatch repair system component pseudogene 7	6	7:72477106-72477329	+	CE	0.68684	0.2528	1.44198	0.919
ENSG00000231160	KLF3-AS1	KLF3 antisense RNA 1	8	4:38626955-38627124	-	AL	0.82999	0.22921	1.85642	0.998
ENSG00000231742	LINC01273	long intergenic non-protein coding RNA 1273	4	20:48789739-48789907	+	AL	0.2537	0.6284	-1.30856	0.929
ENSG00000231817	LINC01198	long intergenic non-protein coding RNA 1198	8	13:47039978-47040043	-	AD	0.33026	0.93023	-1.49399	0.997
ENSG00000232637	NA	NA	7	1:146246747-146246819	-	CE	0.87603	0.41101	1.09181	0.996
ENSG00000232788	ITGA6-AS1	ITGA6 antisense RNA 1	3	2:173329875-173330439	-	AL	0.51231	0.21952	1.22266	0.917
ENSG00000233175	AC008105.1	novel transcript, antisense to FMNL1	4	17:43317682-43317971	-	AL	0.86263	0.25222	1.77406	0.998
ENSG00000233396	LINC01719	long intergenic non-protein coding RNA 1719	2	1:145382379-145382397	-	TSS	0.63929	0.074029	3.11031	0.913
ENSG00000233791	LINC01136	long intergenic non-protein coding RNA 1136	3	1:203273981-203274184	-	AD	0.3928	0.88341	-1.16929	0.962
ENSG00000235398	NA	NA	14	1:144311494-144311564	-	TSS	0.78234	0.38557	1.0208	0.943
ENSG00000235398	NA	NA	15	1:144311426-144311493	-	TSS	0.21761	0.60853	-1.48358	0.952
ENSG00000237782	AL020989.1	transmembrane 4 superfamily member 11 (plasmolipin) (PMLP) pseudogene	1	X:45241241-45241325	-	TSS	0.02305	0.91885	-5.31699	1
ENSG00000237782	AL020989.1	transmembrane 4 superfamily member 11 (plasmolipin) (PMLP) pseudogene	2	X:45240813-45241240	-	TAPA	0.04425	0.92038	-4.37848	1
ENSG00000238105	GOLGA2P5	GOLGA2 pseudogene 5	19	12:100560415-100560441	-	AA	0.87863	0.28218	1.63864	0.97
ENSG00000238133	MAP3K20-AS1	MAP3K20 antisense RNA 1	13	2:174031174-174031457	-	TAPA	0.74744	0.23277	1.68305	0.917
ENSG00000240338	AC009078.2	chymotrypsinogen B (CTRB) pseudogene	6	16:75260624-75260717	+	RI	0.89571	0.33236	1.43028	0.999
ENSG00000240875	LINC00886	long intergenic non-protein coding RNA 886	1	3:156534824-156534851	-	TSS	0.14897	0.85657	-2.52355	0.997
ENSG00000241061	RPL5P1	ribosomal protein L5 pseudogene 1	1	15:25154820-25154972	-	TSS	0.091079	0.78901	-3.11485	0.996
ENSG00000241061	RPL5P1	ribosomal protein L5 pseudogene 1	2	15:25154079-25154819	-	TAPA	0.04243	0.91871	-4.43645	1
ENSG00000243323	PTPRVP	protein tyrosine phosphatase receptor type V, pseudogene	9	1:202141072-202141368	+	CE	0.57604	0.13492	2.09406	0.955
ENSG00000246100	LINC00900	long intergenic non-protein coding RNA 900	5	11:115630748-115630904	-	TSS	0.88542	0.14504	2.60991	0.999
ENSG00000246339	EXTL3-AS1	EXTL3 antisense RNA 1	3	8:28558406-28558770	-	TSS	0.62685	0.1145	2.45277	0.94
ENSG00000248483	POU5F2	POU domain class 5, transcription factor 2	2	5:93075976-93076829	-	TAPA	0.81281	0.023002	5.14309	1
ENSG00000248483	POU5F2	POU domain class 5, transcription factor 2	3	5:93070508-93075975	-	TAPA	0.19121	0.97659	-2.3526	1
ENSG00000248932	AC046134.2	novel transcript, antisense to RBP2, RBP1 & NMNAT3	21	3:139302097-139302161	+	TAPA	0.87476	0.24704	1.82414	1
ENSG00000249138	AC084871.1	proteoglycan 3 (PRG3) pseudogene	2	4:185719666-185720045	-	TSS	0.84368	0.39158	1.10739	0.958
ENSG00000249550	LINC01234	long intergenic non-protein coding RNA 1234	10	12:114182382-114183508	-	TAPA	0.87615	0.22311	1.97342	0.984
ENSG00000249550	LINC01234	long intergenic non-protein coding RNA 1234	9	12:114183509-114184400	-	TAPA	0.12395	0.78503	-2.66299	0.989
ENSG00000249700	SRD5A3-AS1	SRD5A3 antisense RNA 1	10	4:56253058-56253438	-	RI	0.76535	0.35317	1.11576	0.948
ENSG00000249915	PDCD6	programmed cell death 6	22	5:314802-314921	+	TAPA	0.018231	0.089651	-2.29793	0.908
ENSG00000250420	AACSP1	acetoacetyl-CoA synthetase pseudogene 1	10	5:178209259-178209372	-	CE	0.33315	0.90482	-1.44146	0.993
ENSG00000250420	AACSP1	acetoacetyl-CoA synthetase pseudogene 1	11	5:178208088-178208214	-	CE	0.33388	0.9079	-1.4432	0.993
ENSG00000250687	NAIPP1	NAIP pseudogene 1	8	5:69775012-69775042	+	TAPA	0.89218	0.35939	1.31178	0.997
ENSG00000250959	GLUD1P3	glutamate dehydrogenase 1 pseudogene 3	5	10:75495321-75495376	+	CE	0.13115	0.66233	-2.33633	0.996
ENSG00000250979	AC022905.1	transient receptor potential cation channel, subfamily A, member 1 (TRPA1) pseudogene	13	8:73140365-73140477	-	CE	0.89117	0.17933	2.31308	0.989
ENSG00000250979	AC022905.1	transient receptor potential cation channel, subfamily A, member 1 (TRPA1) pseudogene	14	8:73139195-73139362	-	CE	0.89308	0.12376	2.85124	1
ENSG00000251442	LINC01094	long intergenic non-protein coding RNA 1094	11	4:79584299-79584458	+	TAPA	0.83013	0.41347	1.00555	0.954
ENSG00000253535	AC120193.1	novel transcript	10	8:24153571-24153666	-	RI	0.69209	0.19874	1.80008	0.993
ENSG00000256128	LINC00944	long intergenic non-protein coding RNA 944	1	12:127256903-127256957	-	TSS	0.23288	0.59729	-1.35884	0.917
ENSG00000256660	CLEC12B	C-type lectin domain family 12 member B	14	12:10171163-10171218	+	TAPA	0.82972	0.41046	1.01538	0.95
ENSG00000257097	CLIP1-AS1	CLIP1 antisense RNA 1	5	12:122884166-122885404	+	TAPA	0.17211	0.87218	-2.34129	1
ENSG00000257285	AL132780.1	novel transcript, antisense to HAUS4	1	14:23398818-23398853	+	TSS	0.79853	0.33961	1.23347	0.915
ENSG00000257285	AL132780.1	novel transcript, antisense to HAUS4	2	14:23398854-23398961	+	TSS	0.20712	0.66046	-1.673	0.907
ENSG00000258230	AC063950.1	suppression of tumorigenicity 13 (colon carcinoma) (Hsp70 interacting protein) (ST13) pseudogene	3	12:102166892-102166965	-	TAPA	0.88337	0.36881	1.26014	0.991
ENSG00000258479	LINC00640	long intergenic non-protein coding RNA 640	7	14:51816913-51817010	+	AA	0.67003	0.11938	2.48866	0.997
ENSG00000259728	LINC00933	long intergenic non-protein coding RNA 933	7	15:85115571-85115575	+	AD	0.87866	0.26169	1.74745	0.995
ENSG00000260228	AC009119.1	novel transcript, antisense to CDH13	8	16:83830841-83830981	-	AL	0.2364	0.51477	-1.1227	0.905
ENSG00000260776	AC104758.2	golgin A6 family, member A (GOLGA6A) pseudogene	24	15:78206559-78207066	-	TAPA	0.038031	0.46084	-3.59902	0.998
ENSG00000261879	AC087500.1	novel transcript, antisense to C17orf87	9	17:5137119-5137237	+	CE	0.12632	0.55884	-2.14535	0.928
ENSG00000266835	GAPLINC	gastric adenocarcinoma associated, positive CD44 regulator, long intergenic non-coding RNA	8	18:3478754-3478925	+	TAPA	0.21926	0.74732	-1.76908	0.946
ENSG00000267278	MAP3K14-AS1	MAP3K14 antisense RNA 1	11	17:43339558-43339710	+	TSS	0.75024	0.3232	1.21492	0.93
ENSG00000267737	AC087645.2	novel transcript	2	17:76338818-76339067	+	AF	0.65403	0.15855	2.04442	0.992
ENSG00000268119	AC010615.2	novel transcript	12	19:21636580-21637184	-	RI	0.86167	0.35701	1.27117	0.981
ENSG00000269476	AC010326.3	novel transcript	3	19:58423428-58423554	-	CE	0.11238	0.41664	-1.89042	0.939
ENSG00000269533	AC003002.3	novel transcript	7	19:57924964-57925004	+	CE	0.73886	0.22646	1.70604	0.914
ENSG00000272305	AC096887.1	novel transcript	2	3:53126385-53126634	-	CE	0.28843	0.62694	-1.12011	0.922
ENSG00000272702	AC010913.1	novel transcript	3	2:73340335-73340527	+	RI	0.69659	0.28402	1.29432	0.914
NA: not available
