## Supplementary material for "Identification of novel alternative splicing events associated with tumorigenesis, protein modification, and immune microenvironment in early-onset gastric cancer": Table S3

### Sheet: Gene isoforms
Supplementary Table S3. The detailed information of the EOGC-specific gene isoforms
Ensembl gene ID	Gene Symbol	Chromosome	Type	log2 Fold Change	Regulation	Adjust P value
ENSG00000174514	MFSD4A	1q32.1	protein_coding	4.20066	Up	1.31e-19
ENST00000445317	NA	NA	NA	3.79943	Up	1.06e-23
ENSG00000135773	CAPN9	1q42.2	protein_coding	3.49615	Up	7.85e-14
ENST00000354537	NA	NA	NA	2.87888	Up	3.77e-12
ENST00000374761	NA	NA	NA	2.87461	Up	7.13e-12
ENSG00000177133	LINC00982	1p36.32	antisense	2.79694	Up	2.93e-17
ENST00000445590	NA	NA	NA	2.58249	Up	8.61e-09
ENST00000455405	NA	NA	NA	2.51825	Up	3.71e-18
ENST00000495204	NA	NA	NA	2.46211	Up	1.4e-13
ENSG00000143196	DPT	1q24.2	protein_coding	2.39965	Up	8.22e-14
ENST00000366666	NA	NA	NA	2.39512	Up	3.04e-11
ENST00000441472	NA	NA	NA	2.25607	Up	7.35e-15
ENSG00000142611	PRDM16	1p36.32	protein_coding	2.23354	Up	7.64e-14
ENSG00000186715	MST1L	1p36.13	transcribed_unprocessed_pseudogene	2.23261	Up	1.17e-16
ENSG00000184454	NCMAP	1p36.11	protein_coding	2.22369	Up	7.14e-10
ENST00000378398	NA	NA	NA	2.22199	Up	5.77e-15
ENST00000542643	NA	NA	NA	2.20541	Up	2.27e-13
ENST00000442529	NA	NA	NA	2.20064	Up	6.06e-15
ENST00000354619	NA	NA	NA	2.18965	Up	3.15e-27
ENST00000391880	NA	NA	NA	2.1151	Up	2.61e-08
ENSG00000162482	AKR7A3	1p36.13	protein_coding	2.1113	Up	2.08e-12
ENSG00000143365	RORC	1q21.3	protein_coding	2.10036	Up	1.58e-09
ENST00000445705	NA	NA	NA	2.08053	Up	6.13e-10
ENSG00000160678	S100A1	1q21.3	protein_coding	1.99503	Up	5.16e-12
ENST00000489818	NA	NA	NA	1.9728	Up	5.88e-08
ENST00000430824	NA	NA	NA	1.9355	Up	1.33e-07
ENSG00000180875	GREM2	1q43	protein_coding	1.9228	Up	4.98e-08
ENST00000374763	NA	NA	NA	1.91927	Up	1.15e-14
ENST00000481487	NA	NA	NA	1.8937	Up	3.52e-08
ENST00000544155	NA	NA	NA	1.8899	Up	2.49e-13
ENSG00000143416	SELENBP1	1q21.3	protein_coding	1.88862	Up	3.16e-15
ENST00000479593	NA	NA	NA	1.87714	Up	1.22e-14
ENSG00000179023	KLHDC7A	1p36.13	protein_coding	1.86052	Up	2.22e-09
ENSG00000116983	HPCAL4	1p34.2	protein_coding	1.85376	Up	1.17e-10
ENST00000368094	NA	NA	NA	1.85359	Up	1.44e-07
ENST00000359362	NA	NA	NA	1.79206	Up	2.9e-15
ENSG00000196188	CTSE	1q32.1	protein_coding	1.77982	Up	1.4e-05
ENST00000339526	NA	NA	NA	1.76642	Up	2.31e-17
ENSG00000163873	GRIK3	1p34.3	protein_coding	1.7599	Up	3.45e-07
ENSG00000186377	CYP4X1	1p33	protein_coding	1.75788	Up	2.08e-10
ENST00000463664	NA	NA	NA	1.74851	Up	3.25e-15
ENSG00000162409	PRKAA2	1p32.2	protein_coding	1.74672	Up	1.01e-09
ENSG00000085552	IGSF9	1q23.2	protein_coding	1.7397	Up	4.46e-08
ENSG00000050628	PTGER3	1p31.1	protein_coding	1.73767	Up	1.51e-07
ENST00000609187	NA	NA	NA	1.73598	Up	8.9e-09
ENSG00000160097	FNDC5	1p35.1	protein_coding	1.73584	Up	8.87e-09
ENST00000356728	NA	NA	NA	1.7235	Up	1.56e-08
ENST00000483994	NA	NA	NA	1.72024	Up	5.11e-06
ENSG00000185499	MUC1	1q22	protein_coding	1.71635	Up	2.94e-12
ENST00000463851	NA	NA	NA	1.70717	Up	1.72e-08
ENST00000443364	NA	NA	NA	1.70421	Up	3.12e-09
ENST00000478378	NA	NA	NA	1.69236	Up	4e-10
ENST00000413146	NA	NA	NA	1.68784	Up	2.62e-16
ENSG00000133019	CHRM3	1q43	protein_coding	1.67732	Up	3.85e-11
ENST00000371069	NA	NA	NA	1.66021	Up	1.62e-10
ENST00000419193	NA	NA	NA	1.65948	Up	1.02e-06
ENST00000361052	NA	NA	NA	1.61596	Up	3.72e-12
ENSG00000182795	C1orf116	1q32.1	protein_coding	1.61348	Up	1.01e-08
ENSG00000142765	SYTL1	1p36.11	protein_coding	1.60275	Up	1.13e-10
ENST00000395325	NA	NA	NA	1.60233	Up	6.7e-11
ENST00000374483	NA	NA	NA	1.60102	Up	2.76e-16
ENST00000374487	NA	NA	NA	1.60102	Up	2.76e-16
ENST00000331872	NA	NA	NA	1.59979	Up	1.06e-10
ENST00000420738	NA	NA	NA	1.59887	Up	5.77e-08
ENST00000369939	NA	NA	NA	1.59345	Up	1.74e-05
ENSG00000224259	LINC01133	1q23.2	lincRNA	1.58948	Up	2.92e-09
ENST00000418421	NA	NA	NA	1.58537	Up	2.36e-16
ENSG00000186301	MST1P2	1p36.13	unprocessed_pseudogene	1.58335	Up	2.71e-13
ENST00000447527	NA	NA	NA	1.57865	Up	7.16e-06
ENST00000489303	NA	NA	NA	1.57035	Up	4.45e-17
ENST00000464195	NA	NA	NA	1.56652	Up	3.84e-08
ENST00000492796	NA	NA	NA	1.56479	Up	3.77e-06
ENST00000462765	NA	NA	NA	1.55517	Up	5.85e-06
ENST00000368603	NA	NA	NA	1.55312	Up	4.71e-13
ENST00000368125	NA	NA	NA	1.55218	Up	4.11e-06
ENSG00000018625	ATP1A2	1q23.2	protein_coding	1.55169	Up	7.83e-05
ENSG00000183508	TENT5C	1p12	protein_coding	1.55123	Up	1.57e-16
ENST00000370924	NA	NA	NA	1.53605	Up	7.87e-07
ENSG00000121310	ECHDC2	1p32.3	protein_coding	1.52046	Up	1.3e-13
ENST00000369409	NA	NA	NA	1.51703	Up	2.45e-15
ENSG00000170128	GPR25	1q32.1	protein_coding	1.49343	Up	3.66e-07
ENST00000482401	NA	NA	NA	1.4783	Up	4.9e-05
ENSG00000116133	DHCR24	1p32.3	protein_coding	1.47825	Up	3.74e-13
ENST00000368600	NA	NA	NA	1.47179	Up	1.87e-10
ENSG00000232453		1p32.1	lincRNA	1.46652	Up	1.3e-17
ENSG00000162896	PIGR	1q32.1	protein_coding	1.46466	Up	0.000269
ENST00000429964	NA	NA	NA	1.45358	Up	2.27e-09
ENST00000417584	NA	NA	NA	1.44912	Up	2.53e-14
ENSG00000213366	GSTM2	1p13.3	protein_coding	1.44779	Up	7.35e-15
ENSG00000173641	HSPB7	1p36.13	protein_coding	1.42188	Up	2.79e-09
ENSG00000242396		1p32.3	antisense	1.41989	Up	9.87e-11
ENST00000478555	NA	NA	NA	1.41732	Up	4.03e-11
ENSG00000235169	SMIM1	1p36.32	protein_coding	1.40159	Up	1.34e-16
ENST00000493195	NA	NA	NA	1.40157	Up	3.77e-07
ENST00000470345	NA	NA	NA	1.40135	Up	1.18e-13
ENST00000366823	NA	NA	NA	1.38175	Up	9.67e-08
ENST00000477524	NA	NA	NA	1.37932	Up	1.59e-07
ENST00000368392	NA	NA	NA	1.37713	Up	4.05e-07
ENSG00000049089	COL9A2	1p34.2	protein_coding	1.37508	Up	8.56e-11
ENST00000486262	NA	NA	NA	1.37279	Up	6.54e-07
ENST00000468573	NA	NA	NA	1.36634	Up	1.41e-08
ENST00000405432	NA	NA	NA	1.36069	Up	1.76e-06
ENST00000471600	NA	NA	NA	1.35779	Up	1.59e-10
ENST00000477057	NA	NA	NA	1.34163	Up	6.05e-10
ENST00000496645	NA	NA	NA	1.3296	Up	2.99e-07
ENST00000461447	NA	NA	NA	1.31864	Up	0.00214
ENST00000472225	NA	NA	NA	1.31182	Up	2.89e-09
ENSG00000116299	KIAA1324	1p13.3	protein_coding	1.31102	Up	2.09e-05
ENST00000450454	NA	NA	NA	1.30961	Up	2.25e-15
ENST00000476040	NA	NA	NA	1.30385	Up	7.14e-10
ENST00000543823	NA	NA	NA	1.30364	Up	3.72e-12
ENST00000465098	NA	NA	NA	1.29749	Up	8e-06
ENST00000417664	NA	NA	NA	1.2843	Up	7.94e-09
ENSG00000117308	GALE	1p36.11	protein_coding	1.27181	Up	1.28e-08
ENST00000446760	NA	NA	NA	1.25733	Up	4.8e-12
ENST00000429356	NA	NA	NA	1.25464	Up	3.91e-07
ENSG00000159348	CYB5R1	1q32.1	protein_coding	1.25448	Up	5.21e-19
ENSG00000237330	RNF223	1p36.33	protein_coding	1.24229	Up	2.39e-05
ENST00000368395	NA	NA	NA	1.24136	Up	1.15e-07
ENSG00000253368	TRNP1	1p36.11	protein_coding	1.24116	Up	1.13e-08
ENST00000488858	NA	NA	NA	1.24053	Up	0.000626
ENST00000487866	NA	NA	NA	1.23998	Up	2.1e-12
ENST00000371522	NA	NA	NA	1.23616	Up	1.91e-15
ENSG00000090020	SLC9A1	1p36.11	protein_coding	1.22796	Up	1.67e-10
ENST00000396122	NA	NA	NA	1.22633	Up	2.91e-05
ENST00000360218	NA	NA	NA	1.21788	Up	0.000311
ENSG00000178821	TMEM52	1p36.33	protein_coding	1.21457	Up	5.88e-07
ENST00000368190	NA	NA	NA	1.20779	Up	0.00178
ENST00000545203	NA	NA	NA	1.20689	Up	4.76e-05
ENSG00000132704	FCRL2	1q23.1	protein_coding	1.20618	Up	0.00248
ENST00000531285	NA	NA	NA	1.20418	Up	6.21e-06
ENST00000368390	NA	NA	NA	1.20328	Up	2.89e-07
ENST00000374089	NA	NA	NA	1.20258	Up	6.06e-06
ENST00000492729	NA	NA	NA	1.20129	Up	8.02e-08
ENST00000463562	NA	NA	NA	1.19842	Up	5.16e-07
ENST00000480719	NA	NA	NA	1.19601	Up	9.56e-07
ENST00000539242	NA	NA	NA	1.1859	Up	2.37e-10
ENSG00000163050	COQ8A	1q42.13	protein_coding	1.1816	Up	4.78e-13
ENST00000354906	NA	NA	NA	1.18131	Up	0.000494
ENST00000371058	NA	NA	NA	1.17454	Up	2.64e-06
ENST00000444842	NA	NA	NA	1.17181	Up	0.00742
ENST00000506784	NA	NA	NA	1.17069	Up	2.97e-07
ENST00000426229	NA	NA	NA	1.16841	Up	8.23e-06
ENST00000451380	NA	NA	NA	1.16106	Up	0.000101
ENSG00000154358	OBSCN	1q42.13	protein_coding	1.15985	Up	3.54e-06
ENST00000462444	NA	NA	NA	1.15619	Up	5.06e-07
ENSG00000143001	TMEM61	1p32.3	protein_coding	1.15618	Up	5.68e-05
ENST00000485118	NA	NA	NA	1.15467	Up	0.00134
ENST00000372857	NA	NA	NA	1.14893	Up	6.59e-17
ENST00000483926	NA	NA	NA	1.1448	Up	8.97e-10
ENSG00000162373	BEND5	1p33	protein_coding	1.14383	Up	3.37e-07
ENSG00000177807	KCNJ10	1q23.2	protein_coding	1.14158	Up	1.19e-05
ENSG00000154309	DISP1	1q41	protein_coding	1.13472	Up	3.02e-19
ENST00000488014	NA	NA	NA	1.13018	Up	1.76e-06
ENST00000429712	NA	NA	NA	1.12893	Up	1.08e-08
ENST00000458507	NA	NA	NA	1.12837	Up	1.92e-11
ENST00000417068	NA	NA	NA	1.127	Up	2.15e-06
ENST00000415093	NA	NA	NA	1.12563	Up	6.46e-08
ENST00000474352	NA	NA	NA	1.12438	Up	1.91e-10
ENSG00000244457	ENO1P1	1q43	transcribed_processed_pseudogene	1.12154	Up	9.52e-11
ENSG00000203697	CAPN8	1q41	protein_coding	1.11977	Up	5.31e-09
ENST00000468845	NA	NA	NA	1.11752	Up	3.2e-11
ENST00000457194	NA	NA	NA	1.11361	Up	1.85e-05
ENST00000413473	NA	NA	NA	1.1092	Up	4.89e-05
ENST00000374765	NA	NA	NA	1.10552	Up	1.65e-08
ENST00000459934	NA	NA	NA	1.10526	Up	9.48e-09
ENST00000468978	NA	NA	NA	1.10486	Up	4.95e-07
ENST00000461135	NA	NA	NA	1.10007	Up	0.000136
ENST00000392697	NA	NA	NA	1.09611	Up	2.76e-06
ENSG00000137941	TTLL7	1p31.1	protein_coding	1.09368	Up	0.000371
ENST00000355294	NA	NA	NA	1.09366	Up	4.17e-06
ENST00000494844	NA	NA	NA	1.09165	Up	7.22e-06
ENST00000486541	NA	NA	NA	1.09134	Up	8.89e-12
ENST00000497286	NA	NA	NA	1.09122	Up	0.00615
ENST00000608023	NA	NA	NA	1.08823	Up	7.69e-12
ENST00000447632	NA	NA	NA	1.0881	Up	9.1e-06
ENST00000462218	NA	NA	NA	1.08294	Up	0.00682
ENST00000496578	NA	NA	NA	1.07846	Up	2.34e-09
ENSG00000260246		1p13.3	antisense	1.07736	Up	2.15e-07
ENSG00000203814	HIST2H2BF	1q21.2	protein_coding	1.07659	Up	9.44e-08
ENSG00000076864	RAP1GAP	1p36.12	protein_coding	1.06873	Up	6.58e-09
ENST00000369483	NA	NA	NA	1.06833	Up	1.01e-16
ENST00000472688	NA	NA	NA	1.05926	Up	1.94e-05
ENST00000493296	NA	NA	NA	1.05917	Up	1.13e-06
ENST00000470443	NA	NA	NA	1.05811	Up	3.88e-11
ENST00000529753	NA	NA	NA	1.05526	Up	0.00116
ENSG00000231789	PIK3CD-AS2	1p36.22	antisense	1.05446	Up	8.01e-11
ENSG00000085831	TTC39A	1p32.3	protein_coding	1.05328	Up	4.46e-05
ENST00000426105	NA	NA	NA	1.05055	Up	0.000181
ENST00000369486	NA	NA	NA	1.05048	Up	3.08e-15
ENST00000482183	NA	NA	NA	1.05004	Up	0.000718
ENST00000416666	NA	NA	NA	1.04817	Up	0.00113
ENSG00000143297	FCRL5	1q23.1	protein_coding	1.04658	Up	0.00194
ENST00000474957	NA	NA	NA	1.03786	Up	2.6e-05
ENST00000495334	NA	NA	NA	1.03657	Up	0.00287
ENSG00000152078	TMEM56	1p21.3	protein_coding	1.0358	Up	2.37e-09
ENST00000439482	NA	NA	NA	1.03474	Up	0.00279
ENSG00000259834		1p13.3	lincRNA	1.03227	Up	2.53e-06
ENST00000361147	NA	NA	NA	1.0322	Up	0.000933
ENST00000447768	NA	NA	NA	1.03209	Up	7.17e-09
ENST00000520296	NA	NA	NA	1.03207	Up	9.67e-05
ENST00000432969	NA	NA	NA	1.03109	Up	0.00274
ENST00000461365	NA	NA	NA	1.03016	Up	6.44e-07
ENST00000491430	NA	NA	NA	1.0301	Up	0.000498
ENSG00000158887	MPZ	1q23.3	protein_coding	1.0299	Up	1.6e-13
ENSG00000116171	SCP2	1p32.3	protein_coding	1.02937	Up	9.39e-09
ENST00000477955	NA	NA	NA	1.02919	Up	6e-11
ENSG00000081026	MAGI3	1p13.2	protein_coding	1.0272	Up	2.71e-13
ENST00000391854	NA	NA	NA	1.02645	Up	0.000875
ENSG00000179178	TMEM125	1p34.2	protein_coding	1.02486	Up	3.64e-06
ENST00000368189	NA	NA	NA	1.02395	Up	0.00368
ENST00000469556	NA	NA	NA	1.02298	Up	2.78e-06
ENST00000537030	NA	NA	NA	1.01981	Up	1.76e-05
ENST00000370721	NA	NA	NA	1.01774	Up	3.74e-09
ENST00000526792	NA	NA	NA	1.01454	Up	4.33e-06
ENST00000368178	NA	NA	NA	1.01392	Up	0.00537
ENSG00000049246	PER3	1p36.23	protein_coding	1.0135	Up	1.95e-08
ENST00000442909	NA	NA	NA	1.01208	Up	5.6e-06
ENST00000334429	NA	NA	NA	1.01187	Up	3.12e-06
ENST00000531828	NA	NA	NA	1.01028	Up	0.000355
ENST00000468479	NA	NA	NA	1.00483	Up	1.25e-05
ENST00000372651	NA	NA	NA	1.00306	Up	5.17e-05
ENST00000537350	NA	NA	NA	1.00247	Up	5.18e-05
ENST00000374632	NA	NA	NA	-3.26962	Down	1.92e-26
ENST00000610135	NA	NA	NA	-3.18939	Down	7.71e-21
ENST00000400191	NA	NA	NA	-3.1696	Down	1.66e-31
ENSG00000117122	MFAP2	1p36.13	protein_coding	-2.85107	Down	1.06e-16
ENST00000497230	NA	NA	NA	-2.84811	Down	2.52e-30
ENSG00000162745	OLFML2B	1q23.3	protein_coding	-2.82724	Down	1.26e-27
ENSG00000116132	PRRX1	1q24.2	protein_coding	-2.75776	Down	2.64e-26
ENSG00000134193	REG4	1p12	protein_coding	-2.71205	Down	7.16e-06
ENST00000375535	NA	NA	NA	-2.69247	Down	1.19e-19
ENSG00000187730	GABRD	1p36.33	protein_coding	-2.63987	Down	1.06e-34
ENST00000368222	NA	NA	NA	-2.52103	Down	1.3e-15
ENST00000444948	NA	NA	NA	-2.34096	Down	3.04e-16
ENSG00000133048	CHI3L1	1q32.1	protein_coding	-2.28554	Down	1.57e-06
ENST00000426740	NA	NA	NA	-2.26546	Down	6.42e-16
ENST00000369384	NA	NA	NA	-2.18558	Down	2.27e-14
ENSG00000203747	FCGR3A	1q23.3	protein_coding	-2.13369	Down	6.26e-17
ENST00000376061	NA	NA	NA	-2.05863	Down	1.98e-14
ENSG00000163909	HEYL	1p34.2	protein_coding	-2.05553	Down	1.56e-24
ENST00000418048	NA	NA	NA	-2.02701	Down	2.48e-08
ENSG00000172031	EPHX4	1p22.1	protein_coding	-2.00022	Down	1.09e-17
ENSG00000158825	CDA	1p36.12	protein_coding	-1.99225	Down	7.52e-14
ENSG00000117425	PTCH2	1p34.1	protein_coding	-1.97272	Down	3.67e-11
ENSG00000135744	AGT	1q42.2	protein_coding	-1.94868	Down	7.57e-15
ENST00000354219	NA	NA	NA	-1.92857	Down	7.38e-06
ENSG00000073756	PTGS2	1q31.1	protein_coding	-1.9115	Down	1.87e-10
ENSG00000168679	SLC16A4	1p13.3	protein_coding	-1.90766	Down	8.83e-16
ENSG00000186564	FOXD2	1p33	protein_coding	-1.90319	Down	1.48e-24
ENST00000407071	NA	NA	NA	-1.88009	Down	2.19e-13
ENST00000472543	NA	NA	NA	-1.87245	Down	1.46e-12
ENSG00000237424	FOXD2-AS1	1p33	lincRNA	-1.87235	Down	1.33e-27
ENST00000368713	NA	NA	NA	-1.86372	Down	4.41e-20
ENST00000461217	NA	NA	NA	-1.85999	Down	4.64e-13
ENST00000478348	NA	NA	NA	-1.85707	Down	7.08e-07
ENST00000367972	NA	NA	NA	-1.85488	Down	9.77e-10
ENST00000489704	NA	NA	NA	-1.84335	Down	5.61e-11
ENST00000467525	NA	NA	NA	-1.77717	Down	1.49e-14
ENST00000438542	NA	NA	NA	-1.7771	Down	3.08e-14
ENST00000532414	NA	NA	NA	-1.7728	Down	1.33e-20
ENST00000367908	NA	NA	NA	-1.76803	Down	1.63e-09
ENSG00000143387	CTSK	1q21.3	protein_coding	-1.73878	Down	2.57e-22
ENSG00000243709	LEFTY1	1q42.12	protein_coding	-1.73586	Down	0.000178
ENSG00000117586	TNFSF4	1q25.1	protein_coding	-1.72829	Down	1.54e-17
ENST00000487540	NA	NA	NA	-1.72789	Down	1.9e-08
ENSG00000188290	HES4	1p36.33	protein_coding	-1.70376	Down	9.35e-14
ENSG00000162545	CAMK2N1	1p36.12	protein_coding	-1.70277	Down	2.62e-18
ENST00000361632	NA	NA	NA	-1.69911	Down	1.75e-09
ENST00000376057	NA	NA	NA	-1.6864	Down	3.37e-14
ENSG00000183853	KIRREL1	1q23.1	protein_coding	-1.67107	Down	7.78e-08
ENST00000374630	NA	NA	NA	-1.6702	Down	8.8e-09
ENST00000367027	NA	NA	NA	-1.66805	Down	1.11e-12
ENST00000481009	NA	NA	NA	-1.66717	Down	4.5e-20
ENSG00000116771	AGMAT	1p36.21	protein_coding	-1.66067	Down	8.33e-13
ENST00000367362	NA	NA	NA	-1.65731	Down	1.67e-19
ENST00000402983	NA	NA	NA	-1.65077	Down	1.3e-18
ENSG00000197747	S100A10	1q21.3	protein_coding	-1.62083	Down	1.58e-07
ENSG00000143590	EFNA3	1q21.3	protein_coding	-1.60584	Down	1.3e-13
ENSG00000196352	CD55	1q32.2	protein_coding	-1.60335	Down	1.21e-07
ENST00000367067	NA	NA	NA	-1.59263	Down	3.19e-06
ENST00000377845	NA	NA	NA	-1.58573	Down	4.77e-09
ENST00000483015	NA	NA	NA	-1.58455	Down	2.98e-08
ENST00000366999	NA	NA	NA	-1.58136	Down	9.49e-09
ENST00000369099	NA	NA	NA	-1.58067	Down	5.38e-15
ENSG00000143226	FCGR2A	1q23.3	protein_coding	-1.57578	Down	9.56e-25
ENSG00000157193	LRP8	1p32.3	protein_coding	-1.56749	Down	1.3e-17
ENSG00000152760	TCTEX1D1	1p31.3	protein_coding	-1.56142	Down	7.8e-16
ENST00000367718	NA	NA	NA	-1.55854	Down	9.97e-18
ENSG00000143341	HMCN1	1q25.3	protein_coding	-1.54185	Down	1.3e-06
ENST00000370757	NA	NA	NA	-1.53617	Down	2.29e-10
ENST00000461985	NA	NA	NA	-1.51967	Down	2.92e-09
ENSG00000183682	BMP8A	1p34.3	protein_coding	-1.51872	Down	2.48e-16
ENSG00000058085	LAMC2	1q25.3	protein_coding	-1.49833	Down	2.08e-10
ENST00000367536	NA	NA	NA	-1.48851	Down	1.45e-14
ENST00000367909	NA	NA	NA	-1.48819	Down	1.14e-08
ENST00000370758	NA	NA	NA	-1.47508	Down	1.45e-10
ENSG00000162849	KIF26B	1q44	protein_coding	-1.4723	Down	2.68e-16
ENST00000369781	NA	NA	NA	-1.44955	Down	7.66e-14
ENST00000474991	NA	NA	NA	-1.44817	Down	1.77e-10
ENST00000487949	NA	NA	NA	-1.44116	Down	3.27e-17
ENSG00000174827	PDZK1	1q21.1	protein_coding	-1.44107	Down	4.9e-05
ENST00000368715	NA	NA	NA	-1.44077	Down	3.79e-10
ENST00000367064	NA	NA	NA	-1.43491	Down	3.98e-10
ENSG00000117594	HSD11B1	1q32.2	protein_coding	-1.43337	Down	2.94e-14
ENST00000296388	NA	NA	NA	-1.42455	Down	7.96e-11
ENST00000367797	NA	NA	NA	-1.40884	Down	0.0004
ENST00000367996	NA	NA	NA	-1.40882	Down	9.82e-11
ENST00000374623	NA	NA	NA	-1.40579	Down	1.19e-19
ENST00000488897	NA	NA	NA	-1.40113	Down	5.41e-09
ENST00000536305	NA	NA	NA	-1.38856	Down	4.83e-06
ENST00000479322	NA	NA	NA	-1.38064	Down	8.43e-12
ENST00000367409	NA	NA	NA	-1.37424	Down	2.33e-08
ENST00000492412	NA	NA	NA	-1.37381	Down	1.64e-09
ENST00000541986	NA	NA	NA	-1.37381	Down	1.64e-09
ENST00000464570	NA	NA	NA	-1.3714	Down	7.17e-07
ENST00000476590	NA	NA	NA	-1.37048	Down	3.34e-08
ENST00000480549	NA	NA	NA	-1.36685	Down	1.22e-13
ENSG00000094963	FMO2	1q24.3	protein_coding	-1.36237	Down	1.15e-06
ENSG00000143147	GPR161	1q24.2	protein_coding	-1.35586	Down	1.15e-08
ENST00000480825	NA	NA	NA	-1.35529	Down	2.42e-06
ENSG00000174371	EXO1	1q43	protein_coding	-1.34434	Down	1.72e-06
ENST00000482025	NA	NA	NA	-1.34227	Down	8.81e-10
ENST00000375486	NA	NA	NA	-1.33977	Down	1.27e-10
ENST00000482343	NA	NA	NA	-1.3396	Down	1.65e-09
ENST00000465518	NA	NA	NA	-1.33767	Down	3.4e-11
ENSG00000159450	TCHH	1q21.3	protein_coding	-1.33335	Down	5.69e-10
ENST00000377855	NA	NA	NA	-1.32445	Down	4.32e-11
ENSG00000171680	PLEKHG5	1p36.31	protein_coding	-1.32374	Down	3.59e-15
ENST00000490414	NA	NA	NA	-1.32159	Down	5.65e-14
ENST00000505871	NA	NA	NA	-1.31941	Down	8.1e-09
ENST00000400913	NA	NA	NA	-1.31507	Down	1.32e-14
ENST00000372224	NA	NA	NA	-1.31296	Down	1.15e-06
ENST00000490310	NA	NA	NA	-1.30971	Down	1.21e-08
ENSG00000085999	RAD54L	1p34.1	protein_coding	-1.30857	Down	8.95e-09
ENSG00000197472	ZNF695	1q44	protein_coding	-1.30775	Down	5.55e-09
ENSG00000174175	SELP	1q24.2	protein_coding	-1.3034	Down	9.44e-05
ENSG00000158859	ADAMTS4	1q23.3	protein_coding	-1.30314	Down	5.3e-06
ENSG00000118193	KIF14	1q32.1	protein_coding	-1.2979	Down	1.13e-09
ENSG00000162747	FCGR3B	1q23.3	protein_coding	-1.29731	Down	0.0026
ENST00000367408	NA	NA	NA	-1.29659	Down	3.1e-06
ENST00000606738	NA	NA	NA	-1.29577	Down	4.95e-11
ENST00000366542	NA	NA	NA	-1.29502	Down	1.65e-09
ENST00000566111	NA	NA	NA	-1.29325	Down	1.1e-09
ENST00000368811	NA	NA	NA	-1.29274	Down	3.1e-12
ENST00000366930	NA	NA	NA	-1.29213	Down	1.67e-10
ENST00000372811	NA	NA	NA	-1.29129	Down	9.14e-06
ENST00000377424	NA	NA	NA	-1.28886	Down	3.66e-06
ENSG00000123473	STIL	1p33	protein_coding	-1.28769	Down	7.92e-13
ENSG00000150337	FCGR1A	1q21.2	protein_coding	-1.28696	Down	6.33e-09
ENST00000366548	NA	NA	NA	-1.2868	Down	3.27e-06
ENST00000367553	NA	NA	NA	-1.28672	Down	1.38e-19
ENST00000485668	NA	NA	NA	-1.2851	Down	6e-15
ENST00000486882	NA	NA	NA	-1.27768	Down	2.04e-06
ENST00000367938	NA	NA	NA	-1.27516	Down	3.2e-08
ENST00000367492	NA	NA	NA	-1.27205	Down	1.43e-05
ENSG00000181773	GPR3	1p36.11	protein_coding	-1.26843	Down	6.14e-09
ENSG00000143333	RGS16	1q25.3	protein_coding	-1.26798	Down	4.64e-13
ENSG00000097046	CDC7	1p22.1	protein_coding	-1.26663	Down	6.45e-15
ENST00000468744	NA	NA	NA	-1.26037	Down	9.22e-11
ENST00000368172	NA	NA	NA	-1.25901	Down	1.07e-18
ENST00000371877	NA	NA	NA	-1.25439	Down	3.23e-12
ENST00000460698	NA	NA	NA	-1.25403	Down	1.73e-10
ENST00000518483	NA	NA	NA	-1.25307	Down	1.11e-06
ENST00000367311	NA	NA	NA	-1.25107	Down	5.03e-13
ENST00000396221	NA	NA	NA	-1.25008	Down	1.48e-07
ENSG00000117724	CENPF	1q41	protein_coding	-1.24835	Down	1.83e-10
ENSG00000090104	RGS1	1q31.2	protein_coding	-1.24795	Down	6.72e-09
ENSG00000121957	GPSM2	1p13.3	protein_coding	-1.24067	Down	2.91e-06
ENST00000472422	NA	NA	NA	-1.23424	Down	2.62e-13
ENSG00000143507	DUSP10	1q41	protein_coding	-1.2307	Down	2.21e-13
ENSG00000230630	DNM3OS	1q24.3	antisense	-1.22835	Down	1.95e-08
ENSG00000214193	SH3D21	1p34.3	protein_coding	-1.2282	Down	6.28e-08
ENSG00000273112		1q23.3	processed_transcript	-1.22105	Down	1.52e-09
ENSG00000092969	TGFB2	1q41	protein_coding	-1.2205	Down	1.63e-12
ENST00000366630	NA	NA	NA	-1.21997	Down	7.22e-15
ENST00000468254	NA	NA	NA	-1.21924	Down	5.21e-14
ENSG00000215784	FAM72D	1q21.1	protein_coding	-1.21533	Down	1.56e-07
ENST00000367838	NA	NA	NA	-1.21508	Down	1.07e-10
ENST00000526980	NA	NA	NA	-1.21318	Down	5.1e-05
ENST00000368705	NA	NA	NA	-1.20453	Down	1.51e-14
ENST00000469862	NA	NA	NA	-1.2024	Down	6.44e-08
ENSG00000174348	PODN	1p32.3	protein_coding	-1.19963	Down	5.61e-08
ENSG00000158869	FCER1G	1q23.3	protein_coding	-1.19566	Down	8.28e-11
ENSG00000171812	COL8A2	1p34.3	protein_coding	-1.19392	Down	4.53e-07
ENSG00000118292	C1orf54	1q21.2	protein_coding	-1.19151	Down	2.41e-08
ENST00000436743	NA	NA	NA	-1.18948	Down	1.52e-09
ENST00000448116	NA	NA	NA	-1.17982	Down	2.56e-16
ENST00000373443	NA	NA	NA	-1.17858	Down	1.4e-07
ENST00000493293	NA	NA	NA	-1.17809	Down	2.31e-05
ENST00000367900	NA	NA	NA	-1.1761	Down	3.16e-08
ENST00000540048	NA	NA	NA	-1.17533	Down	0.000498
ENSG00000198734	F5	1q24.2	protein_coding	-1.17145	Down	0.00107
ENSG00000116991	SIPA1L2	1q42.2	protein_coding	-1.16981	Down	1.13e-12
ENST00000367128	NA	NA	NA	-1.16581	Down	1.95e-08
ENSG00000173846	PLK3	1p34.1	protein_coding	-1.16576	Down	7.31e-18
ENSG00000116883		1p34.3	antisense	-1.16376	Down	1.34e-10
ENST00000489097	NA	NA	NA	-1.16046	Down	1.2e-14
ENSG00000171621	SPSB1	1p36.22	protein_coding	-1.15675	Down	4.16e-18
ENST00000374004	NA	NA	NA	-1.15609	Down	2.05e-09
ENST00000462951	NA	NA	NA	-1.15312	Down	1.33e-06
ENST00000367555	NA	NA	NA	-1.15071	Down	4.02e-13
ENST00000375225	NA	NA	NA	-1.14847	Down	5.32e-10
ENST00000428771	NA	NA	NA	-1.14609	Down	6.18e-07
ENSG00000122420	PTGFR	1p31.1	protein_coding	-1.14325	Down	2.2e-10
ENST00000495054	NA	NA	NA	-1.13961	Down	6.18e-07
ENSG00000238279		1q21.3	antisense	-1.13207	Down	1.4e-07
ENST00000477586	NA	NA	NA	-1.12472	Down	6.22e-08
ENST00000495481	NA	NA	NA	-1.12456	Down	0.000165
ENST00000539896	NA	NA	NA	-1.11773	Down	8.87e-13
ENST00000312808	NA	NA	NA	-1.11336	Down	9.2e-09
ENST00000474729	NA	NA	NA	-1.10363	Down	0.0008
ENSG00000163565	IFI16	1q23.1	protein_coding	-1.10336	Down	3.96e-08
ENST00000490006	NA	NA	NA	-1.10202	Down	0.000519
ENSG00000272068		1q23.1	lincRNA	-1.09911	Down	1.45e-05
ENSG00000143324	XPR1	1q25.3	protein_coding	-1.09639	Down	1.17e-16
ENST00000489551	NA	NA	NA	-1.09558	Down	0.000553
ENST00000474766	NA	NA	NA	-1.09172	Down	2.37e-13
ENSG00000188060	RAB42	1p35.3	protein_coding	-1.0916	Down	9.38e-12
ENST00000403080	NA	NA	NA	-1.09091	Down	9.15e-07
ENST00000377093	NA	NA	NA	-1.08668	Down	7.45e-15
ENST00000602943	NA	NA	NA	-1.08224	Down	9.98e-11
ENST00000562225	NA	NA	NA	-1.08137	Down	3.36e-06
ENSG00000162618	ADGRL4	1p31.1	protein_coding	-1.08085	Down	1.46e-17
ENSG00000263513	FAM72C	1q21.1	protein_coding	-1.0796	Down	7.11e-06
ENSG00000162490	DRAXIN	1p36.22	protein_coding	-1.07708	Down	2.78e-06
ENSG00000188004	SNHG28	1q23.2	lincRNA	-1.07563	Down	5.74e-06
ENST00000544095	NA	NA	NA	-1.07396	Down	1.66e-08
ENST00000484970	NA	NA	NA	-1.0701	Down	1.56e-06
ENST00000477717	NA	NA	NA	-1.06819	Down	2.46e-06
ENST00000368054	NA	NA	NA	-1.06778	Down	3.13e-08
ENST00000366544	NA	NA	NA	-1.06006	Down	2.94e-07
ENST00000369047	NA	NA	NA	-1.05702	Down	1.39e-10
ENSG00000182004	SNRPE	1q32.1	protein_coding	-1.05638	Down	0.000891
ENST00000243182	NA	NA	NA	-1.05567	Down	1.26e-05
ENST00000488146	NA	NA	NA	-1.05273	Down	4.02e-06
ENSG00000158711	ELK4	1q32.1	protein_coding	-1.04927	Down	3.99e-09
ENST00000474473	NA	NA	NA	-1.04821	Down	4.15e-06
ENST00000362020	NA	NA	NA	-1.04517	Down	3.35e-08
ENST00000369347	NA	NA	NA	-1.0449	Down	8.13e-05
ENSG00000173212	MAB21L3	1p13.1	protein_coding	-1.04464	Down	2.71e-06
ENST00000462775	NA	NA	NA	-1.04097	Down	1.3e-17
ENST00000473511	NA	NA	NA	-1.03938	Down	5.06e-07
ENST00000462589	NA	NA	NA	-1.03874	Down	0.000758
ENST00000308942	NA	NA	NA	-1.03853	Down	4.79e-10
ENST00000464465	NA	NA	NA	-1.03687	Down	0.000475
ENSG00000117114	ADGRL2	1p31.1	protein_coding	-1.03595	Down	2.97e-05
ENSG00000163563	MNDA	1q23.1	protein_coding	-1.03448	Down	3.94e-09
ENST00000469578	NA	NA	NA	-1.03269	Down	6.58e-05
ENSG00000142583	SLC2A5	1p36.23	protein_coding	-1.03142	Down	0.000177
ENST00000441735	NA	NA	NA	-1.03121	Down	1.9e-06
ENST00000488942	NA	NA	NA	-1.03094	Down	0.000209
ENSG00000232993		1p32.3	antisense	-1.02935	Down	2.8e-05
ENST00000488128	NA	NA	NA	-1.02934	Down	1.11e-06
ENSG00000143476	DTL	1q32.3	protein_coding	-1.02744	Down	5.79e-07
ENST00000481869	NA	NA	NA	-1.0273	Down	1.67e-08
ENST00000475373	NA	NA	NA	-1.0271	Down	7.58e-06
ENST00000369390	NA	NA	NA	-1.02575	Down	1.17e-06
ENST00000367063	NA	NA	NA	-1.02359	Down	2.21e-07
ENSG00000272405		1q23.1	antisense	-1.01882	Down	4.8e-06
ENSG00000143537	ADAM15	1q21.3	protein_coding	-1.01471	Down	9.28e-06
ENST00000368733	NA	NA	NA	-1.01233	Down	0.00336
ENST00000456315	NA	NA	NA	-1.01211	Down	4.91e-05
ENST00000368445	NA	NA	NA	-1.01094	Down	2.84e-15
ENST00000510906	NA	NA	NA	-1.0104	Down	0.00068
ENST00000469112	NA	NA	NA	-1.00612	Down	9.32e-11
ENSG00000014914	MTMR11	1q21.2	protein_coding	-1.00437	Down	1.89e-05
ENSG00000163220	S100A9	1q21.3	protein_coding	-1.00088	Down	0.00105
ENST00000461647	NA	NA	NA	-1.00087	Down	3.37e-10
NA: not available

### Sheet: Genes
Supplementary Table S3. The detailed information of the EOGC-specific genes
Ensembl gene ID	Gene Symbol	Chromosome	Type	log2 Fold Change	Regulation	Adjust P value
ENSG00000135094	SDS	12q24.13	protein_coding	3.69902	Up	5.55e-33
ENSG00000156510	HKDC1	10q22.1	protein_coding	3.60987	Up	9.75e-24
ENSG00000130600	H19	11p15.5	processed_transcript	3.37437	Up	4.05e-12
ENSG00000070019	GUCY2C	12p12.3	protein_coding	3.19672	Up	6.06e-10
ENSG00000198542	ITGBL1	13q33.1	protein_coding	2.90803	Up	7.07e-12
ENSG00000133216	EPHB2	1p36.12	protein_coding	2.90093	Up	3.12e-28
ENSG00000102837	OLFM4	13q14.3	protein_coding	2.82473	Up	5.95e-05
ENSG00000116132	PRRX1	1q24.2	protein_coding	2.69944	Up	2.38e-24
ENSG00000263873		11q23.3	sense_intronic	2.5596	Up	5.76e-32
ENSG00000154096	THY1	11q23.3	protein_coding	2.54257	Up	1.18e-38
ENSG00000137673	MMP7	11q22.2	protein_coding	2.53855	Up	9.91e-07
ENSG00000134193	REG4	1p12	protein_coding	2.53127	Up	3.34e-06
ENSG00000117122	MFAP2	1p36.13	protein_coding	2.49465	Up	2.31e-22
ENSG00000148848	ADAM12	10q26.2	protein_coding	2.48889	Up	3.42e-15
ENSG00000162745	OLFML2B	1q23.3	protein_coding	2.47292	Up	2.39e-24
ENSG00000102802	MEDAG	13q12.3	protein_coding	2.40707	Up	1.83e-16
ENSG00000054938	CHRDL2	11q13.4	protein_coding	2.35498	Up	2.64e-10
ENSG00000143320	CRABP2	1q23.1	protein_coding	2.23839	Up	5.76e-15
ENSG00000133048	CHI3L1	1q32.1	protein_coding	2.11594	Up	1.24e-05
ENSG00000143167	GPA33	1q24.1	protein_coding	2.03539	Up	0.000146
ENSG00000170439	METTL7B	12q13.2	protein_coding	1.99848	Up	2.36e-17
ENSG00000172818	OVOL1	11q13.1	protein_coding	1.99339	Up	1.88e-08
ENSG00000173391	OLR1	12p13.2	protein_coding	1.99332	Up	4.23e-13
ENSG00000149256	TENM4	11q14.1	protein_coding	1.97748	Up	1.09e-13
ENSG00000163909	HEYL	1p34.2	protein_coding	1.96554	Up	2.34e-21
ENSG00000225210	DUXAP9	14q11.2	transcribed_processed_pseudogene	1.96162	Up	1.67e-13
ENSG00000187498	COL4A1	13q34	protein_coding	1.95943	Up	2.58e-27
ENSG00000117425	PTCH2	1p34.1	protein_coding	1.86624	Up	1.68e-10
ENSG00000135744	AGT	1q42.2	protein_coding	1.83227	Up	8.63e-13
ENSG00000179431	FJX1	11p13	protein_coding	1.82928	Up	5.23e-27
ENSG00000186564	FOXD2	1p33	protein_coding	1.82852	Up	7.45e-24
ENSG00000087303	NID2	14q22.1	protein_coding	1.8143	Up	2.51e-25
ENSG00000111341	MGP	12p12.3	protein_coding	1.81281	Up	2.38e-11
ENSG00000139329	LUM	12q21.33	protein_coding	1.80582	Up	1.71e-20
ENSG00000188910	GJB3	1p34.3	protein_coding	1.79724	Up	2.18e-08
ENSG00000237424	FOXD2-AS1	1p33	lincRNA	1.79575	Up	8.96e-27
ENSG00000203747	FCGR3A	1q23.3	protein_coding	1.77115	Up	2.53e-16
ENSG00000135480	KRT7	12q13.13	protein_coding	1.76607	Up	2.23e-08
ENSG00000122870	BICC1	10q21.1	protein_coding	1.73193	Up	4.75e-19
ENSG00000138316	ADAMTS14	10q22.1	protein_coding	1.72956	Up	8.6e-18
ENSG00000198019	FCGR1B	1p11.2	protein_coding	1.72272	Up	1.5e-11
ENSG00000166741	NNMT	11q23.2	protein_coding	1.7224	Up	3.66e-21
ENSG00000254726	MEX3A	1q22	protein_coding	1.72038	Up	5.49e-20
ENSG00000119630	PGF	14q24.3	protein_coding	1.71924	Up	4.85e-31
ENSG00000175592	FOSL1	11q13.1	protein_coding	1.7137	Up	7.82e-09
ENSG00000187017	ESPN	1p36.31	protein_coding	1.70429	Up	1.76e-11
ENSG00000073756	PTGS2	1q31.1	protein_coding	1.69734	Up	6.95e-09
ENSG00000137507	LRRC32	11q13.5	protein_coding	1.65229	Up	8.96e-27
ENSG00000150337	FCGR1A	1q21.2	protein_coding	1.6478	Up	8.27e-12
ENSG00000143387	CTSK	1q21.3	protein_coding	1.63091	Up	5.95e-23
ENSG00000196611	MMP1	11q22.2	protein_coding	1.59663	Up	1.88e-05
ENSG00000117586	TNFSF4	1q25.1	protein_coding	1.59358	Up	8.88e-17
ENSG00000116771	AGMAT	1p36.21	protein_coding	1.59219	Up	3.58e-12
ENSG00000162545	CAMK2N1	1p36.12	protein_coding	1.5709	Up	5.56e-16
ENSG00000175264	CHST1	11p11.2	protein_coding	1.55808	Up	9.7e-23
ENSG00000121898	CPXM2	10q26.13	protein_coding	1.53617	Up	1.1e-07
ENSG00000152402	GUCY1A2	11q22.3	protein_coding	1.53551	Up	2.59e-17
ENSG00000162849	KIF26B	1q44	protein_coding	1.52215	Up	9.7e-16
ENSG00000165474	GJB2	13q12.11	protein_coding	1.51469	Up	6.63e-12
ENSG00000149257	SERPINH1	11q13.5	protein_coding	1.49888	Up	2.74e-28
ENSG00000172572	PDE3A	12p12.2	protein_coding	1.49289	Up	4.93e-10
ENSG00000120594	PLXDC2	10p12.31	protein_coding	1.48674	Up	7.85e-19
ENSG00000108001	EBF3	10q26.3	protein_coding	1.4862	Up	2.42e-09
ENSG00000134871	COL4A2	13q34	protein_coding	1.47417	Up	1.29e-19
ENSG00000168679	SLC16A4	1p13.3	protein_coding	1.46002	Up	7.58e-14
ENSG00000122861	PLAU	10q22.2	protein_coding	1.45714	Up	3.68e-18
ENSG00000183682	BMP8A	1p34.3	protein_coding	1.44976	Up	1.72e-15
ENSG00000116833	NR5A2	1q32.1	protein_coding	1.44727	Up	5.62e-16
ENSG00000162493	PDPN	1p36.21	protein_coding	1.42981	Up	7.4e-14
ENSG00000117594	HSD11B1	1q32.2	protein_coding	1.42588	Up	7.76e-14
ENSG00000196932	TMEM26	10q21.2	protein_coding	1.42388	Up	9.16e-17
ENSG00000183734	ASCL2	11p15.5	protein_coding	1.41902	Up	4.19e-06
ENSG00000143226	FCGR2A	1q23.3	protein_coding	1.41165	Up	9.28e-23
ENSG00000157193	LRP8	1p32.3	protein_coding	1.40954	Up	2.4e-14
ENSG00000174827	PDZK1	1q21.1	protein_coding	1.40242	Up	0.000209
ENSG00000185567	AHNAK2	14q32.33	protein_coding	1.39799	Up	3.07e-08
ENSG00000174807	CD248	11q13.2	protein_coding	1.3884	Up	4.42e-17
ENSG00000058085	LAMC2	1q25.3	protein_coding	1.37117	Up	2.17e-09
ENSG00000013588	GPRC5A	12p13.1	protein_coding	1.36413	Up	1.84e-09
ENSG00000196352	CD55	1q32.2	protein_coding	1.35765	Up	1.55e-11
ENSG00000143590	EFNA3	1q21.3	protein_coding	1.35671	Up	3.83e-12
ENSG00000122420	PTGFR	1p31.1	protein_coding	1.35284	Up	3.14e-09
ENSG00000110492	MDK	11p11.2	protein_coding	1.35152	Up	2.26e-15
ENSG00000158859	ADAMTS4	1q23.3	protein_coding	1.3457	Up	3.97e-10
ENSG00000143341	HMCN1	1q25.3	protein_coding	1.32901	Up	4.15e-05
ENSG00000122877	EGR2	10q21.3	protein_coding	1.32833	Up	2.5e-09
ENSG00000117152	RGS4	1q23.3	protein_coding	1.31801	Up	4.81e-08
ENSG00000197747	S100A10	1q21.3	protein_coding	1.31	Up	5.46e-16
ENSG00000188211	NCR3LG1	11p15.1	protein_coding	1.30758	Up	3.31e-08
ENSG00000117650	NEK2	1q32.3	protein_coding	1.30732	Up	1.75e-07
ENSG00000135362	PRR5L	11p13	protein_coding	1.29804	Up	4e-17
ENSG00000222009	BTBD19	1p34.1	protein_coding	1.2949	Up	2.92e-15
ENSG00000064763	FAR2	12p11.22	protein_coding	1.26549	Up	1.49e-16
ENSG00000174371	EXO1	1q43	protein_coding	1.26402	Up	5.51e-06
ENSG00000165490	DDIAS	11q14.1	protein_coding	1.25701	Up	9.33e-08
ENSG00000197905	TEAD4	12p13.33	protein_coding	1.25555	Up	4.67e-19
ENSG00000119535	CSF3R	1p34.3	protein_coding	1.25102	Up	5.53e-07
ENSG00000250899		12p13.33	lincRNA	1.24804	Up	1.6e-16
ENSG00000092969	TGFB2	1q41	protein_coding	1.24691	Up	1.91e-10
ENSG00000269113	TRABD2B	1p33	protein_coding	1.23877	Up	1.26e-10
ENSG00000165434	PGM2L1	11q13.4	protein_coding	1.23236	Up	8.16e-23
ENSG00000137648	TMPRSS4	11q23.3	protein_coding	1.22487	Up	0.000194
ENSG00000066279	ASPM	1q31.3	protein_coding	1.22332	Up	1.29e-08
ENSG00000223953	C1QTNF5	11q23.3	protein_coding	1.20663	Up	2.15e-17
ENSG00000065328	MCM10	10p13	protein_coding	1.20653	Up	2.06e-05
ENSG00000118193	KIF14	1q32.1	protein_coding	1.19702	Up	1.13e-08
ENSG00000117115	PADI2	1p36.13	protein_coding	1.18505	Up	1.12e-09
ENSG00000188290	HES4	1p36.33	protein_coding	1.1838	Up	1.74e-11
ENSG00000183853	KIRREL1	1q23.1	protein_coding	1.17737	Up	8.88e-17
ENSG00000143333	RGS16	1q25.3	protein_coding	1.17712	Up	5.79e-11
ENSG00000203306	NA	NANA	NA	1.17495	Up	2.21e-15
ENSG00000158869	FCER1G	1q23.3	protein_coding	1.16633	Up	6.02e-16
ENSG00000134955	SLC37A2	11q24.2	protein_coding	1.1655	Up	9.23e-12
ENSG00000117724	CENPF	1q41	protein_coding	1.16495	Up	3.91e-10
ENSG00000173621	LRFN4	11q13.2	protein_coding	1.1624	Up	3.95e-18
ENSG00000162576	MXRA8	1p36.33	protein_coding	1.15685	Up	2.33e-13
ENSG00000260196		11p15.1	antisense	1.15314	Up	3.11e-09
ENSG00000214193	SH3D21	1p34.3	protein_coding	1.14764	Up	3.51e-12
ENSG00000180785	OR51E1	11p15.4	protein_coding	1.14416	Up	2.84e-08
ENSG00000110400	NECTIN1	11q23.3	protein_coding	1.14412	Up	7.13e-20
ENSG00000215784	FAM72D	1q21.1	protein_coding	1.13588	Up	4.64e-07
ENSG00000198734	F5	1q24.2	protein_coding	1.13435	Up	0.000833
ENSG00000017427	IGF1	12q23.2	protein_coding	1.13139	Up	0.000226
ENSG00000126838	PZP	12p13.31	protein_coding	1.13039	Up	5.05e-09
ENSG00000172243	CLEC7A	12p13.2	protein_coding	1.12957	Up	5.13e-12
ENSG00000255248	MIR100HG	11q24.1	processed_transcript	1.12457	Up	8.46e-06
ENSG00000116701	NCF2	1q25.3	protein_coding	1.1244	Up	3.58e-12
ENSG00000165617	DACT1	14q23.1	protein_coding	1.12386	Up	4.72e-11
ENSG00000162747	FCGR3B	1q23.3	protein_coding	1.11681	Up	0.00197
ENSG00000102780	DGKH	13q14.11	protein_coding	1.11389	Up	3.03e-17
ENSG00000185480	PARPBP	12q23.2	protein_coding	1.11128	Up	4.38e-08
ENSG00000174307	PHLDA3	1q32.1	protein_coding	1.10863	Up	2.98e-11
ENSG00000181649	PHLDA2	11p15.4	protein_coding	1.10531	Up	4.04e-07
ENSG00000165480	SKA3	13q12.11	protein_coding	1.10303	Up	9.65e-06
ENSG00000142583	SLC2A5	1p36.23	protein_coding	1.10116	Up	1.3e-05
ENSG00000119681	LTBP2	14q24.3	protein_coding	1.09728	Up	1.21e-11
ENSG00000134901	KDELC1	13q33.1	protein_coding	1.0967	Up	1.74e-19
ENSG00000180263	FGD6	12q22	protein_coding	1.0915	Up	3.18e-15
ENSG00000116883		1p34.3	antisense	1.08794	Up	1.31e-09
ENSG00000116991	SIPA1L2	1q42.2	protein_coding	1.08742	Up	3.24e-12
ENSG00000197249	SERPINA1	14q32.13	protein_coding	1.08579	Up	3.02e-05
ENSG00000255737	AGAP2-AS1	12q14.1	antisense	1.08308	Up	6.12e-21
ENSG00000119922	IFIT2	10q23.31	protein_coding	1.08115	Up	6.35e-11
ENSG00000165757	JCAD	10p11.23	protein_coding	1.07635	Up	1.22e-14
ENSG00000171631	P2RY6	11q13.4	protein_coding	1.07249	Up	1.38e-09
ENSG00000211892	IGHG4	14q32.33	IG_C_gene	1.06741	Up	0.0255
ENSG00000184497	TMEM255B	13q34	protein_coding	1.06518	Up	3.65e-16
ENSG00000074590	NUAK1	12q23.3	protein_coding	1.06505	Up	3.53e-14
ENSG00000134531	EMP1	12p13.1	protein_coding	1.0605	Up	7.2e-11
ENSG00000188060	RAB42	1p35.3	protein_coding	1.05981	Up	1.74e-11
ENSG00000254979		11q12.1	protein_coding	1.05558	Up	2.19e-13
ENSG00000118971	CCND2	12p13.32	protein_coding	1.0519	Up	2.19e-09
ENSG00000059804	SLC2A3	12p13.31	protein_coding	1.0512	Up	4.59e-11
ENSG00000143507	DUSP10	1q41	protein_coding	1.05021	Up	8.97e-13
ENSG00000123473	STIL	1p33	protein_coding	1.04413	Up	3.22e-09
ENSG00000090104	RGS1	1q31.2	protein_coding	1.04275	Up	4.4e-07
ENSG00000010932	FMO1	1q24.3	protein_coding	1.04194	Up	1.17e-14
ENSG00000089041	P2RX7	12q24.31	protein_coding	1.03755	Up	0.000248
ENSG00000166033	HTRA1	10q26.13	protein_coding	1.0288	Up	1.01e-11
ENSG00000111087	GLI1	12q13.3	protein_coding	1.02711	Up	4.14e-06
ENSG00000155465	SLC7A7	14q11.2	protein_coding	1.02615	Up	3.24e-13
ENSG00000273038		10p11.22	lincRNA	1.01619	Up	2.74e-11
ENSG00000126787	DLGAP5	14q22.3	protein_coding	1.01612	Up	8.79e-05
ENSG00000172458	IL17D	13q12.11	protein_coding	1.01597	Up	3.14e-11
ENSG00000171621	SPSB1	1p36.22	protein_coding	1.01427	Up	4.84e-16
ENSG00000270172	NA	NANA	NA	1.01181	Up	5.61e-10
ENSG00000142089	IFITM3	11p15.5	protein_coding	1.00935	Up	3.73e-13
ENSG00000143147	GPR161	1q24.2	protein_coding	1.0083	Up	2.13e-09
ENSG00000121361	KCNJ8	12p12.1	protein_coding	1.00527	Up	4.58e-10
ENSG00000229183	PGA4	11q12.2	protein_coding	-7.97301	Down	5.46e-14
ENSG00000229859	PGA3	11q12.2	protein_coding	-7.60419	Down	1.11e-12
ENSG00000134812	CBLIF	11q12.1	protein_coding	-7.41719	Down	3.13e-22
ENSG00000182333	LIPF	10q23.31	protein_coding	-6.87383	Down	8.21e-13
ENSG00000184956	MUC6	11p15.5	protein_coding	-4.60617	Down	6.53e-13
ENSG00000215182	MUC5AC	11p15.5	protein_coding	-3.96428	Down	1.54e-10
ENSG00000174514	MFSD4A	1q32.1	protein_coding	-3.81169	Down	9.7e-23
ENSG00000177133	LINC00982	1p36.32	antisense	-3.73863	Down	1.68e-21
ENSG00000109956	B3GAT1	11q25	protein_coding	-3.47837	Down	4.1e-20
ENSG00000253701	NA	NANA	NA	-3.31742	Down	5.17e-13
ENSG00000211895	IGHA1	14q32.33	IG_C_gene	-3.30465	Down	1.16e-12
ENSG00000166165	CKB	14q32.33	protein_coding	-3.28708	Down	8.12e-22
ENSG00000135773	CAPN9	1q42.2	protein_coding	-3.27123	Down	1.94e-13
ENSG00000133328	HRASLS2	11q12.3	protein_coding	-2.96492	Down	2.41e-10
ENSG00000174236	REP15	12p11.22	protein_coding	-2.95148	Down	2.53e-16
ENSG00000188488	SERPINA5	14q32.13	protein_coding	-2.84957	Down	1.25e-13
ENSG00000151632	AKR1C2	10p15.1	protein_coding	-2.84716	Down	4.2e-19
ENSG00000211890	IGHA2	14q32.33	IG_C_gene	-2.82157	Down	3.09e-10
ENSG00000019102	VSIG2	11q24.2	protein_coding	-2.82018	Down	7.99e-13
ENSG00000256377		12p11.22	antisense	-2.81819	Down	1.37e-15
ENSG00000134827	TCN1	11q12.1	protein_coding	-2.7251	Down	6.34e-08
ENSG00000183134	PTGDR2	11q12.2	protein_coding	-2.6564	Down	3.29e-20
ENSG00000172508	CARNS1	11q13.2	protein_coding	-2.59704	Down	3.5e-15
ENSG00000197520	FAM177B	1q41	protein_coding	-2.55164	Down	1.3e-09
ENSG00000143196	DPT	1q24.2	protein_coding	-2.45558	Down	1.32e-14
ENSG00000139874	SSTR1	14q21.1	protein_coding	-2.43198	Down	5.53e-16
ENSG00000255545		11q25	processed_transcript	-2.40301	Down	2.14e-10
ENSG00000076864	RAP1GAP	1p36.12	protein_coding	-2.40252	Down	1.92e-14
ENSG00000186715	MST1L	1p36.13	transcribed_unprocessed_pseudogene	-2.29565	Down	2.82e-19
ENSG00000086619	ERO1B	1q42.3	protein_coding	-2.2856	Down	2.74e-28
ENSG00000162482	AKR7A3	1p36.13	protein_coding	-2.24613	Down	4.96e-14
ENSG00000187134	AKR1C1	10p15.1	protein_coding	-2.16451	Down	2.63e-18
ENSG00000161798	AQP5	12q13.12	protein_coding	-2.12095	Down	7e-07
ENSG00000142611	PRDM16	1p36.32	protein_coding	-2.11994	Down	2.3e-15
ENSG00000139044	B4GALNT3	12p13.33	protein_coding	-2.11582	Down	6.17e-15
ENSG00000149294	NCAM1	11q23.2	protein_coding	-2.08011	Down	2.41e-14
ENSG00000166405	RIC3	11p15.4	protein_coding	-2.02185	Down	4.4e-13
ENSG00000250508		11q13.3	lincRNA	-1.99851	Down	3.92e-18
ENSG00000129538	RNASE1	14q11.2	protein_coding	-1.99245	Down	2.48e-20
ENSG00000184454	NCMAP	1p36.11	protein_coding	-1.98146	Down	2.96e-08
ENSG00000175356	SCUBE2	11p15.4	protein_coding	-1.97496	Down	1.11e-14
ENSG00000053918	KCNQ1	11p15.5	protein_coding	-1.97197	Down	3.19e-14
ENSG00000129167	TPH1	11p15.1	protein_coding	-1.93659	Down	9.29e-11
ENSG00000196167	COLCA1	11q23.1	antisense	-1.93002	Down	1.68e-12
ENSG00000180875	GREM2	1q43	protein_coding	-1.92595	Down	7.74e-09
ENSG00000092068	SLC7A8	14q11.2	protein_coding	-1.91064	Down	3.84e-28
ENSG00000179023	KLHDC7A	1p36.13	protein_coding	-1.90006	Down	3.19e-09
ENSG00000227695	DNMBP-AS1	10q24.2	antisense	-1.88244	Down	4.63e-19
ENSG00000211938	IGHV3-7	14q32.33	IG_V_gene	-1.87013	Down	5.66e-06
ENSG00000160097	FNDC5	1p35.1	protein_coding	-1.84455	Down	5.13e-09
ENSG00000178882	RFLNA	12q24.31	protein_coding	-1.84179	Down	5.73e-13
ENSG00000109906	ZBTB16	11q23.2	protein_coding	-1.81106	Down	1.26e-07
ENSG00000186197	EDARADD	1q42.3	protein_coding	-1.80702	Down	1.82e-15
ENSG00000250742	LINC02381	12q13.13	lincRNA	-1.7937	Down	8.92e-14
ENSG00000135821	GLUL	1q25.3	protein_coding	-1.784	Down	2.73e-26
ENSG00000149809	TM7SF2	11q13.1	protein_coding	-1.77824	Down	2.58e-17
ENSG00000162409	PRKAA2	1p32.2	protein_coding	-1.77093	Down	2.18e-10
ENSG00000134463	ECHDC3	10p14	protein_coding	-1.76302	Down	1.09e-09
ENSG00000143365	RORC	1q21.3	protein_coding	-1.7607	Down	3.05e-09
ENSG00000196188	CTSE	1q32.1	protein_coding	-1.75835	Down	2.18e-06
ENSG00000116675	DNAJC6	1p31.3	protein_coding	-1.7314	Down	3.25e-11
ENSG00000166106	ADAMTS15	11q24.3	protein_coding	-1.72147	Down	2.53e-16
ENSG00000185432	METTL7A	12q13.12	protein_coding	-1.72098	Down	1.34e-21
ENSG00000250654		12q13.13	transcribed_unprocessed_pseudogene	-1.71935	Down	3.68e-18
ENSG00000162706	CADM3	1q23.2	protein_coding	-1.70919	Down	1.07e-07
ENSG00000170962	PDGFD	11q22.3	protein_coding	-1.7028	Down	7.93e-22
ENSG00000224259	LINC01133	1q23.2	lincRNA	-1.69034	Down	2.02e-10
ENSG00000151892	GFRA1	10q25.3	protein_coding	-1.68726	Down	6.7e-11
ENSG00000110777	POU2AF1	11q23.1	protein_coding	-1.68469	Down	3.38e-10
ENSG00000119711	ALDH6A1	14q24.3	protein_coding	-1.67352	Down	3.12e-28
ENSG00000143416	SELENBP1	1q21.3	protein_coding	-1.6706	Down	2.39e-24
ENSG00000088992	TESC	12q24.22	protein_coding	-1.65413	Down	1.85e-09
ENSG00000085552	IGSF9	1q23.2	protein_coding	-1.64752	Down	7.74e-07
ENSG00000018625	ATP1A2	1q23.2	protein_coding	-1.64053	Down	1.1e-05
ENSG00000133019	CHRM3	1q43	protein_coding	-1.63152	Down	7.65e-12
ENSG00000107821	KAZALD1	10q24.31	protein_coding	-1.62901	Down	2.08e-22
ENSG00000116133	DHCR24	1p32.3	protein_coding	-1.61862	Down	3.67e-15
ENSG00000162896	PIGR	1q32.1	protein_coding	-1.60063	Down	6.77e-05
ENSG00000183508	TENT5C	1p12	protein_coding	-1.59991	Down	1.52e-16
ENSG00000182795	C1orf116	1q32.1	protein_coding	-1.55712	Down	1.3e-08
ENSG00000186301	MST1P2	1p36.13	unprocessed_pseudogene	-1.55101	Down	1.59e-15
ENSG00000226777	FAM30A	14q32.33	lincRNA	-1.54835	Down	5.46e-06
ENSG00000108242	CYP2C18	10q23.33	protein_coding	-1.54801	Down	1.4e-05
ENSG00000232453		1p32.1	lincRNA	-1.54032	Down	2.37e-19
ENSG00000132932	ATP8A2	13q12.13	protein_coding	-1.53585	Down	4.97e-13
ENSG00000092621	PHGDH	1p12	protein_coding	-1.52915	Down	1.46e-16
ENSG00000196139	AKR1C3	10p15.1	protein_coding	-1.52253	Down	5.41e-12
ENSG00000186377	CYP4X1	1p33	protein_coding	-1.51063	Down	3.73e-10
ENSG00000050628	PTGER3	1p31.1	protein_coding	-1.49544	Down	1.05e-06
ENSG00000242396		1p32.3	antisense	-1.49405	Down	1.75e-11
ENSG00000184564	SLITRK6	13q31.1	protein_coding	-1.49359	Down	6.95e-09
ENSG00000168004	HRASLS5	11q12.3	protein_coding	-1.48674	Down	2.76e-06
ENSG00000060709	RIMBP2	12q24.33	protein_coding	-1.46905	Down	2.37e-06
ENSG00000188611	ASAH2	10q11.23	protein_coding	-1.46405	Down	1.08e-10
ENSG00000165816	VWA2	10q25.3	protein_coding	-1.44073	Down	1.66e-06
ENSG00000116299	KIAA1324	1p13.3	protein_coding	-1.44066	Down	3.77e-06
ENSG00000198732	SMOC1	14q24.2	protein_coding	-1.43851	Down	9.34e-09
ENSG00000235169	SMIM1	1p36.32	protein_coding	-1.43661	Down	1.34e-17
ENSG00000203697	CAPN8	1q41	protein_coding	-1.42653	Down	6.57e-06
ENSG00000049089	COL9A2	1p34.2	protein_coding	-1.41166	Down	3.65e-12
ENSG00000198673	FAM19A2	12q14.1	protein_coding	-1.41086	Down	1.09e-09
ENSG00000176894	PXMP2	12q24.33	protein_coding	-1.40797	Down	1.48e-16
ENSG00000131781	FMO5	1q21.1	protein_coding	-1.40324	Down	1.13e-11
ENSG00000124920	MYRF	11q12.2	protein_coding	-1.40029	Down	2.11e-11
ENSG00000118596	SLC16A7	12q14.1	protein_coding	-1.39516	Down	6.55e-09
ENSG00000151364	KCTD14	11q14.1	protein_coding	-1.38402	Down	7.31e-14
ENSG00000204219	TCEA3	1p36.12	protein_coding	-1.36919	Down	7.4e-17
ENSG00000108187	PBLD	10q21.3	protein_coding	-1.35657	Down	6.55e-12
ENSG00000149300	C11orf52	11q23.1	protein_coding	-1.35308	Down	4.63e-10
ENSG00000213366	GSTM2	1p13.3	protein_coding	-1.33813	Down	3.97e-16
ENSG00000171714	ANO5	11p15.1	protein_coding	-1.33641	Down	8.77e-11
ENSG00000185499	MUC1	1q22	protein_coding	-1.3336	Down	9.54e-09
ENSG00000254829		11q14.1	antisense	-1.33072	Down	6.7e-12
ENSG00000204174	NPY4R	10q11.22	protein_coding	-1.32733	Down	1.09e-05
ENSG00000119919	NKX2-3	10q24.2	protein_coding	-1.32676	Down	8.49e-11
ENSG00000259171		14q11.2	protein_coding	-1.3237	Down	1.05e-12
ENSG00000273162		10q24.31	lincRNA	-1.31382	Down	2.59e-10
ENSG00000237330	RNF223	1p36.33	protein_coding	-1.31199	Down	7.08e-06
ENSG00000159348	CYB5R1	1q32.1	protein_coding	-1.3113	Down	5.45e-22
ENSG00000055732	MCOLN3	1p22.3	protein_coding	-1.30347	Down	5.18e-10
ENSG00000253368	TRNP1	1p36.11	protein_coding	-1.30262	Down	3.96e-09
ENSG00000135127	BICDL1	12q24.23	protein_coding	-1.29933	Down	1.98e-13
ENSG00000090020	SLC9A1	1p36.11	protein_coding	-1.29806	Down	9.68e-16
ENSG00000102678	FGF9	13q12.11	protein_coding	-1.29668	Down	1.99e-07
ENSG00000142765	SYTL1	1p36.11	protein_coding	-1.29221	Down	6.37e-12
ENSG00000257261		12q13.11	lincRNA	-1.28701	Down	6.21e-18
ENSG00000258708	SLC25A21-AS1	14q13.3	antisense	-1.28603	Down	1.36e-11
ENSG00000149577	SIDT2	11q23.3	protein_coding	-1.27213	Down	1.19e-24
ENSG00000176171	BNIP3	10q26.3	protein_coding	-1.26259	Down	4.52e-17
ENSG00000203867	RBM20	10q25.2	protein_coding	-1.24276	Down	4.77e-08
ENSG00000165730	STOX1	10q22.1	protein_coding	-1.23859	Down	1.1e-07
ENSG00000186275	NA	NANA	NA	-1.23563	Down	3.17e-12
ENSG00000154309	DISP1	1q41	protein_coding	-1.23206	Down	1.29e-22
ENSG00000074527	NTN4	12q22	protein_coding	-1.22401	Down	4.64e-19
ENSG00000137941	TTLL7	1p31.1	protein_coding	-1.22242	Down	1.52e-05
ENSG00000203814	HIST2H2BF	1q21.2	protein_coding	-1.22108	Down	7.45e-10
ENSG00000177807	KCNJ10	1q23.2	protein_coding	-1.21713	Down	2.35e-06
ENSG00000198270	TMEM116	12q24.13	protein_coding	-1.2163	Down	2.13e-21
ENSG00000162373	BEND5	1p33	protein_coding	-1.21094	Down	6.55e-09
ENSG00000187486	KCNJ11	11p15.1	protein_coding	-1.20827	Down	1.09e-07
ENSG00000171811	CFAP46	10q26.3	protein_coding	-1.20427	Down	2.46e-05
ENSG00000139200	PIANP	12p13.31	protein_coding	-1.20221	Down	2.47e-06
ENSG00000138109	CYP2C9	10q23.33	protein_coding	-1.20063	Down	0.000407
ENSG00000135114	OASL	12q24.31	protein_coding	-1.19868	Down	1.43e-09
ENSG00000244457	ENO1P1	1q43	transcribed_processed_pseudogene	-1.19278	Down	5.82e-12
ENSG00000117308	GALE	1p36.11	protein_coding	-1.19133	Down	7.61e-12
ENSG00000211953	NA	NANA	NA	-1.18893	Down	0.00568
ENSG00000133800	LYVE1	11p15.4	protein_coding	-1.18569	Down	1.09e-06
ENSG00000214530	STARD10	11q13.4	protein_coding	-1.18312	Down	1.87e-11
ENSG00000076555	ACACB	12q24.11	protein_coding	-1.17426	Down	1.25e-17
ENSG00000165495	PKNOX2	11q24.2	protein_coding	-1.1667	Down	1.09e-06
ENSG00000204175	GPRIN2	10q11.22	protein_coding	-1.1657	Down	2.33e-06
ENSG00000165807	PPP1R36	14q23.3	protein_coding	-1.16419	Down	3.39e-07
ENSG00000203709	MIR29B2CHG	1q32.2	lincRNA	-1.16342	Down	3.43e-13
ENSG00000132704	FCRL2	1q23.1	protein_coding	-1.16328	Down	0.00284
ENSG00000259834		1p13.3	lincRNA	-1.15688	Down	1.5e-07
ENSG00000100612	DHRS7	14q23.1	protein_coding	-1.15621	Down	1.07e-23
ENSG00000260246		1p13.3	antisense	-1.15351	Down	3.16e-08
ENSG00000143061	IGSF3	1p13.1	protein_coding	-1.1495	Down	4.39e-19
ENSG00000148935	GAS2	11p14.3	protein_coding	-1.14048	Down	4.73e-08
ENSG00000139132	FGD4	12p11.21	protein_coding	-1.13797	Down	1.15e-14
ENSG00000119938	PPP1R3C	10q23.32	protein_coding	-1.13434	Down	3.34e-06
ENSG00000139438	FAM222A	12q24.11	protein_coding	-1.13118	Down	1.55e-10
ENSG00000139737	SLAIN1	13q22.3	protein_coding	-1.12892	Down	1.39e-09
ENSG00000156042	CFAP70	10q22.2	protein_coding	-1.12548	Down	6.03e-11
ENSG00000251301	LINC02384	12q15	lincRNA	-1.12385	Down	2.86e-07
ENSG00000211956	IGHV4-34	14q32.33	IG_V_gene	-1.11897	Down	0.00263
ENSG00000135097	MSI1	12q24.31	protein_coding	-1.11717	Down	2.35e-08
ENSG00000211454	AKR7L	1p36.13	polymorphic_pseudogene	-1.11435	Down	1.87e-07
ENSG00000143297	FCRL5	1q23.1	protein_coding	-1.11363	Down	0.00267
ENSG00000272734	ADIRF-AS1	10q23.2	processed_transcript	-1.11126	Down	3.09e-12
ENSG00000152078	TMEM56	1p21.3	protein_coding	-1.10857	Down	5.74e-11
ENSG00000197358	BNIP3P1	14q12	transcribed_processed_pseudogene	-1.10633	Down	1.88e-11
ENSG00000258451		14q11.2	antisense	-1.09782	Down	1.23e-09
ENSG00000148655	LRMDA	10q22.2	protein_coding	-1.0974	Down	6.52e-13
ENSG00000177272	KCNA3	1p13.3	protein_coding	-1.09714	Down	2.96e-06
ENSG00000130787	HIP1R	12q24.31	protein_coding	-1.08815	Down	7.18e-12
ENSG00000232229	LINC00865	10q23.31	lincRNA	-1.08504	Down	4.95e-09
ENSG00000157782	CABP1	12q24.31	protein_coding	-1.08192	Down	8.5e-09
ENSG00000123243	ITIH5	10p14	protein_coding	-1.08188	Down	5.9e-07
ENSG00000137992	DBT	1p21.2	protein_coding	-1.07747	Down	3.5e-17
ENSG00000060140	STYK1	12p13.2	protein_coding	-1.07271	Down	1.41e-06
ENSG00000172367	PDZD3	11q23.3	protein_coding	-1.07232	Down	0.0021
ENSG00000170145	SIK2	11q23.1	protein_coding	-1.06412	Down	7.3e-19
ENSG00000111716	LDHB	12p12.1	protein_coding	-1.0576	Down	2.02e-09
ENSG00000149582	TMEM25	11q23.3	protein_coding	-1.05063	Down	1.65e-06
ENSG00000165841	CYP2C19	10q23.33	protein_coding	-1.04681	Down	0.00203
ENSG00000133116	KL	13q13.1	protein_coding	-1.04494	Down	1.25e-09
ENSG00000075239	ACAT1	11q22.3	protein_coding	-1.04167	Down	1.33e-13
ENSG00000110693	SOX6	11p15.2	protein_coding	-1.04101	Down	0.000375
ENSG00000122042	UBL3	13q12.3	protein_coding	-1.04015	Down	7.2e-21
ENSG00000049246	PER3	1p36.23	protein_coding	-1.03662	Down	6.77e-09
ENSG00000173947	PIFO	1p13.2	protein_coding	-1.03508	Down	4.89e-05
ENSG00000211937	IGHV2-5	14q32.33	IG_V_gene	-1.02713	Down	0.00945
ENSG00000171219	CDC42BPG	11q13.1	protein_coding	-1.02668	Down	4.57e-08
ENSG00000143578	CREB3L4	1q21.3	protein_coding	-1.02198	Down	3.98e-13
ENSG00000163050	COQ8A	1q42.13	protein_coding	-1.01534	Down	4e-17
ENSG00000234531	NA	NANA	NA	-1.00781	Down	2.21e-07
ENSG00000120949	TNFRSF8	1p36.22	protein_coding	-1.00598	Down	3.38e-09
ENSG00000227295	ELL2P1	1q23.1	processed_pseudogene	-1.00597	Down	8.62e-09
ENSG00000111319	SCNN1A	12p13.31	protein_coding	-1.00584	Down	0.00114
ENSG00000270670	MARK2P16	10q23.31	processed_pseudogene	-1.00452	Down	2.08e-06
ENSG00000148671	ADIRF	10q23.2	protein_coding	-1.00449	Down	5.91e-09
ENSG00000025423	HSD17B6	12q13.3	protein_coding	-1.00017	Down	1.08e-08
NA: not available
