## Supplementary material for "Identification of novel alternative splicing events associated with tumorigenesis, protein modification, and immune microenvironment in early-onset gastric cancer": Table S4

### Sheet: Genes
Supplementary Table S4. The Enriched TF binding motifs in promoters of the EOGC-specific genes
Regulation	Motif	TF	TF family	FDR
Down regulated	GGGGGCGGGGC	SP2	C2H2 ZF	4.1e-12
Down regulated	GGGGGCGGGG	SP1	C2H2 ZF	8.1e-08
Down regulated	CG	TET1	CxxC	8.1e-08
Down regulated	CCG	DNMT1	CxxC	9.8e-08
Down regulated	CG	CGBP	CxxC	1.6e-07
Down regulated	GGGCGTG	KLF7	C2H2 ZF	1.6e-07
Down regulated	GGCGGGAA	E2F4	E2F	1.6e-07
Down regulated	GGGCGGGAA	E2F6	E2F	2.6e-07
Down regulated	GCGGGGGCGGGG	EGR1	C2H2 ZF	2.8e-07
Down regulated	GGGCGGGGC	KLF5	C2H2 ZF	1.6e-06
Down regulated	GGGCGGGAG	E2F1	E2F	2e-06
Down regulated	CCCCGGGC	TFAP2A	AP-2	2.1e-06
Down regulated	GGGGCGCAGCTGCGTCCC	NHLH1	bHLH	2.1e-06
Down regulated	CG	MLL	CxxC	3.3e-06
Down regulated	GGCGCC	E2F2	E2F	6e-06
Down regulated	CCCCGGGC	TFAP2C	AP-2	6.2e-06
Down regulated	CACGTG	TCFL5	bHLH	9e-06
Down regulated	CCAATGGCGGTTGGGGG	MYB	Myb/SANT	1.3e-05
Down regulated	CCGGAAG	ELK1	Ets	1.3e-05
Down regulated	GGGGGGGGGCC	PATZ1	C2H2 ZF	1.4e-05
Up regulated	GGCGGGAA	E2F4	E2F	1.3e-07
Up regulated	CCG	DNMT1	CxxC	1.3e-07
Up regulated	CG	CGBP	CxxC	1.6e-07
Up regulated	GGGCGGGAA	E2F6	E2F	9.4e-07
Up regulated	TGCGGG	ZBTB1	C2H2 ZF	4.8e-06
Up regulated	GGGGGCGGGGC	SP2	C2H2 ZF	5.2e-06
Up regulated	CG	MLL	CxxC	1.5e-05
Up regulated	GGGCGGGAG	E2F1	E2F	1.5e-05
Up regulated	CACGTG	TCFL5	bHLH	2e-05
Up regulated	GGGGGCGGGG	SP1	C2H2 ZF	2e-05
Up regulated	GCGGGGGCGGGG	EGR1	C2H2 ZF	3.6e-05
Up regulated	TCGCGCCAAA	E2F1	E2F	0.00076
Up regulated	CACGCG	HES4	bHLH	0.00098
Up regulated	GGGGGTGG	ZNF281	C2H2 ZF	0.0011
Up regulated	TGCGGG	GCM1	GCM	0.0019
Up regulated	GCGCAGGCGC	NRF1	Unknown	0.0027
Up regulated	TGGCCACCAGGGGGCGC	CTCF	C2H2 ZF	0.0028
Up regulated	GGGCGGGGC	KLF5	C2H2 ZF	0.0035
Up regulated	GGCGCC	E2F2	E2F	0.004
Up regulated	GGGGCGCAGCTGCGTCCC	NHLH1	bHLH	0.006
*Upstream 600bp as promoter

### Sheet: Gene isoforms
Supplementary Table S4. The Enriched TF binding motifs in promoters of the EOGC-specific gene isoforms
Regulation	Motif	TF	TF family	FDR
Down regulated	GGGGGCGGGGC	SP2	C2H2 ZF	3.8e-05
Down regulated	GGGGGCGGGG	SP1	C2H2 ZF	4.2e-05
Down regulated	GGGCGGGAA	E2F6	E2F	4.2e-05
Down regulated	GCGGGGGCGGGG	EGR1	C2H2 ZF	5e-05
Down regulated	CCG	DNMT1	CxxC	0.00026
Down regulated	CG	CGBP	CxxC	0.00026
Down regulated	GGGGGGGGGCC	PATZ1	C2H2 ZF	0.00027
Down regulated	CCCCGGGC	TFAP2A	AP-2	0.0003
Down regulated	GGGCGGGGC	KLF5	C2H2 ZF	0.0003
Down regulated	GGCGGGAA	E2F4	E2F	0.0003
Down regulated	GGGGCCCAAGGGGG	PLAG1	C2H2 ZF	0.00031
Down regulated	CG	MLL	CxxC	0.00036
Down regulated	GGGCGTG	KLF7	C2H2 ZF	0.0007
Down regulated	CCAATGGCGGTTGGGGG	MYB	Myb/SANT	0.0023
Down regulated	GGGCGGGAG	E2F1	E2F	0.0023
Down regulated	CCCCGGGC	TFAP2C	AP-2	0.0023
Down regulated	GGGGGTGG	ZNF281	C2H2 ZF	0.003
Down regulated	TGGCCACCAGGGGGCGC	CTCF	C2H2 ZF	0.0044
Down regulated	GGCGCC	E2F2	E2F	0.0044
Down regulated	TCGCGCCAAA	E2F1	E2F	0.0088
Up regulated	CG	CGBP	CxxC	0.00035
Up regulated	CCG	DNMT1	CxxC	0.0054
Up regulated	CG	MLL	CxxC	0.052
Up regulated	TGCGGG	ZBTB1	C2H2 ZF	0.052
Up regulated	AGAGGAA	SPIB	Ets	0.075
Up regulated	ACGTGATTTCTGAAGCGTGACGAT	PAX5	Paired box	0.089
Up regulated	GGGGGCGGGGC	SP2	C2H2 ZF	0.12
Up regulated	GGGG	ZNF202	C2H2 ZF	0.12
Up regulated	CCAATGGCGGTTGGGGG	MYB	Myb/SANT	0.12
Up regulated	GGGGGCGGGG	SP1	C2H2 ZF	0.22
Up regulated	CGGAA	ENSG00000235187	Ets	0.24
*Upstream 600bp as promoter
