## Supplementary material for "Identification of novel alternative splicing events associated with tumorigenesis, protein modification, and immune microenvironment in early-onset gastric cancer": Table S6

### Sheet: ESAS PPI
Supplementary Table S6. The protein-protein interaction (PPI) network construction of ESAS events
Networks	Nodes	Edges	Seeds
subnetwork1	15	14	15

### Sheet: Gene PPI
Supplementary Table S6. The protein-protein interaction (PPI) network construction of EOGC-specific genes
Networks	Nodes	Edges	Seeds
subnetwork1	558	639	86
subnetwork2	18	17	1
subnetwork3	17	18	5
subnetwork4	17	16	2
subnetwork5	15	21	3
subnetwork6	13	12	2
subnetwork7	12	11	3
subnetwork8	12	11	1
subnetwork9	11	10	2
subnetwork10	8	7	1
subnetwork11	7	6	1
subnetwork12	7	6	1
subnetwork13	6	5	1
subnetwork14	5	4	2
subnetwork15	5	4	1
subnetwork16	4	5	2
subnetwork17	4	3	1
subnetwork18	4	3	1
subnetwork19	4	3	1
subnetwork20	4	3	1
subnetwork21	4	3	1
subnetwork22	3	2	1
subnetwork23	3	2	1
subnetwork24	3	2	1
subnetwork25	3	2	1
subnetwork26	3	2	1
subnetwork27	3	2	1
subnetwork28	3	2	1
subnetwork29	3	2	2

### Sheet: Gene isoform PPI
Supplementary Table S6. The protein-protein interaction (PPI) network construction of ESAS events, EOGC-specific gene isoforms
Networks	Nodes	Edges	Seeds
subnetwork1	433	521	56
subnetwork2	17	16	1
subnetwork3	14	13	1
subnetwork4	12	11	1
subnetwork5	11	10	2
subnetwork6	8	7	2
subnetwork7	8	7	1
subnetwork8	7	6	1
subnetwork9	7	6	2
subnetwork10	7	6	1
subnetwork11	6	5	1
subnetwork12	6	5	1
subnetwork13	6	5	1
subnetwork14	5	4	1
subnetwork15	5	4	1
subnetwork16	5	4	1
subnetwork17	4	3	1
subnetwork18	4	3	1
subnetwork19	4	3	1
subnetwork20	4	3	1
subnetwork21	3	2	1
subnetwork22	3	2	1
subnetwork23	3	2	1
subnetwork24	3	2	1
subnetwork25	3	2	1
subnetwork26	3	2	1
subnetwork27	3	2	1
