## Supplementary material for "Identification of novel alternative splicing events associated with tumorigenesis, protein modification, and immune microenvironment in early-onset gastric cancer": Table S7

### Sheet: DCTN1
Supplementary Table S7. The Spearman's rank correlation between immune cells and DCTN1
Immune cells	Purity-adjusted spearman's rho	adjusted P value
Endothelial cell_MCPCOUNTER	0.425813	1.67335e-16
T cell CD4+_TIMER	0.41568	2.07137e-15
Eosinophil_XCELL	0.408148	4.27528e-15
T cell regulatory (Tregs)_CIBERSORT-ABS	0.403829	1.7626e-14
Endothelial cell_EPIC	0.368008	3.41021e-12
Neutrophil_MCPCOUNTER	0.313554	9.80051e-09
Cancer associated fibroblast_MCPCOUNTER	0.290996	9.79943e-08
T cell CD4+ memory resting_CIBERSORT-ABS	0.289614	1.98475e-07
T cell regulatory (Tregs)_CIBERSORT	0.276404	8.25985e-07
Mast cell activated_CIBERSORT-ABS	0.237665	2.18605e-05
Cancer associated fibroblast_TIDE	0.231997	3.50348e-05
Endothelial cell_XCELL	0.226614	5.62913e-05
T cell NK_XCELL	0.225384	0.000100334
Mast cell activated_CIBERSORT	0.214646	0.00014283
Monocyte_CIBERSORT-ABS	0.213945	0.000276738
Cancer associated fibroblast_XCELL	0.210332	0.000207259
Cancer associated fibroblast_EPIC	0.200779	0.000430592
T cell regulatory (Tregs)_QUANTISEQ	0.187871	0.00181933
B cell naive_CIBERSORT-ABS	0.182664	0.00277072
T cell CD4+ naive_XCELL	0.180228	0.00297587
NK cell_QUANTISEQ	0.178756	0.00445002
B cell_MCPCOUNTER	0.171892	0.00543057
T cell CD8+_CIBERSORT-ABS	0.168759	0.00619731
Myeloid dendritic cell_MCPCOUNTER	0.168279	0.00840328
T cell CD4+ central memory_XCELL	0.167729	0.00671924
T cell CD4+_EPIC	0.155395	0.0131177
Myeloid dendritic cell_TIMER	0.153709	0.0180953
B cell_QUANTISEQ	0.151315	0.0168548
Macrophage_TIMER	0.146478	0.016738
T cell CD4+ memory resting_CIBERSORT	0.141941	0.0274884
Hematopoietic stem cell_XCELL	0.14085	0.0255858
B cell memory_CIBERSORT-ABS	0.139694	0.0322538
Macrophage M0_CIBERSORT-ABS	0.138735	0.0246841
Monocyte_CIBERSORT	0.138449	0.030397
Macrophage M2_CIBERSORT-ABS	0.135828	0.0279287
Monocyte_XCELL	-0.128207	0.0492376
B cell plasma_XCELL	-0.174992	0.00449492
Macrophage_XCELL	-0.181508	0.00221022
Neutrophil_XCELL	-0.181531	0.00268268
Neutrophil_CIBERSORT-ABS	-0.187149	0.00197566
T cell CD4+ memory activated_CIBERSORT-ABS	-0.187664	0.00183109
T cell gamma delta_CIBERSORT-ABS	-0.19699	0.000843073
T cell gamma delta_CIBERSORT	-0.197112	0.000843073
Eosinophil_CIBERSORT-ABS	-0.201647	0.000406417
Eosinophil_CIBERSORT	-0.201784	0.00040479
Neutrophil_CIBERSORT	-0.205678	0.000544651
T cell CD4+ memory activated_CIBERSORT	-0.208312	0.000437113
Mast cell resting_CIBERSORT-ABS	-0.222558	7.56463e-05
Plasmacytoid dendritic cell_XCELL	-0.248881	1.95684e-05
T cell CD8+ naive_XCELL	-0.261221	5.85813e-06
Mast cell resting_CIBERSORT	-0.261359	2.15589e-06
T cell CD4+ memory_XCELL	-0.295139	1.15822e-07
T cell CD4+ Th2_XCELL	-0.325273	2.97246e-09
Common lymphoid progenitor_XCELL	-0.569758	1.25942e-31

### Sheet: EPHB2
Supplementary Table S7. The Spearman's rank correlation between immune cells and EPHB2
Immune cells	Purity-adjusted spearman's rho	adjusted P value
NK cell_QUANTISEQ	0.304897	2.2073e-08
Macrophage M0_CIBERSORT	0.248661	4.66237e-06
Macrophage M0_CIBERSORT-ABS	0.224366	4.30982e-05
Neutrophil_QUANTISEQ	0.202018	0.000462756
Cancer associated fibroblast_EPIC	0.130246	0.0350692
Hematopoietic stem cell_XCELL	-0.148484	0.0259622
Myeloid dendritic cell activated_XCELL	-0.151468	0.0150132
B cell_QUANTISEQ	-0.15291	0.0189314
Myeloid dendritic cell activated_CIBERSORT-ABS	-0.156596	0.0116157
Myeloid dendritic cell activated_CIBERSORT	-0.157286	0.0111791

### Sheet: NEK2
Supplementary Table S7. The Spearman's rank correlation between immune cells and NEK2
Immune cells	Purity-adjusted spearman's rho	adjusted P value
MDSC_TIDE	0.576377	3.49372e-33
T cell CD4+ Th2_XCELL	0.436151	1.35128e-17
T cell CD4+ Th1_XCELL	0.407963	2.6542e-15
Common lymphoid progenitor_XCELL	0.38306	3.24629e-13
Macrophage M0_CIBERSORT	0.330634	9.0094e-10
T cell follicular helper_CIBERSORT	0.325811	8.02557e-10
Mast cell resting_CIBERSORT	0.293968	7.29132e-08
Macrophage M0_CIBERSORT-ABS	0.264614	1.97775e-06
Mast cell resting_CIBERSORT-ABS	0.250466	6.95115e-06
NK cell resting_CIBERSORT	0.236007	5.67397e-05
NK cell resting_CIBERSORT-ABS	0.226767	0.000116297
T cell gamma delta_XCELL	0.223344	6.63477e-05
T cell CD4+ memory activated_CIBERSORT	0.20315	0.000409598
NK cell_QUANTISEQ	0.199344	0.0009439
Macrophage M1_CIBERSORT	0.193448	0.000905894
T cell CD4+ memory activated_CIBERSORT-ABS	0.193045	0.000861548
T cell follicular helper_CIBERSORT-ABS	0.18218	0.00148637
Plasmacytoid dendritic cell_XCELL	0.150419	0.01938
Macrophage M1_QUANTISEQ	0.139386	0.0238915
T cell CD4+ memory_XCELL	0.130621	0.0335475
Macrophage M2_CIBERSORT	-0.129369	0.0384827
T cell CD4+ effector memory_XCELL	-0.129469	0.0355116
T cell CD8+_CIBERSORT	-0.13543	0.0404414
T cell NK_XCELL	-0.138914	0.0199158
B cell_TIMER	-0.144324	0.0258866
B cell memory_XCELL	-0.152743	0.018392
T cell CD4+ (non-regulatory)_QUANTISEQ	-0.155612	0.00900306
Macrophage M2_XCELL	-0.161875	0.00729216
T cell regulatory (Tregs)_CIBERSORT-ABS	-0.167225	0.00453028
Neutrophil_TIMER	-0.168047	0.00750795
NK cell activated_CIBERSORT-ABS	-0.173832	0.00506071
Macrophage_EPIC	-0.178133	0.00271583
Class-switched memory B cell_XCELL	-0.178446	0.00444953
Monocyte_QUANTISEQ	-0.186231	0.00235735
B cell_XCELL	-0.186602	0.0025931
Eosinophil_XCELL	-0.191867	0.000991192
T cell CD8+ central memory_XCELL	-0.192166	0.00156343
Monocyte_XCELL	-0.192398	0.00156681
T cell CD4+ memory resting_CIBERSORT-ABS	-0.198076	0.000597624
Monocyte_CIBERSORT	-0.201607	0.000838234
T cell CD8+_CIBERSORT-ABS	-0.202225	0.000752996
Myeloid dendritic cell_TIMER	-0.204081	0.000682956
T cell CD4+_TIMER	-0.209928	0.000238217
Macrophage M2_CIBERSORT-ABS	-0.219355	0.000121544
T cell CD8+_XCELL	-0.225885	0.00011632
Monocyte_CIBERSORT-ABS	-0.23807	5.29017e-05
Common myeloid progenitor_XCELL	-0.251784	6.20039e-06
Myeloid dendritic cell_XCELL	-0.254655	9.54662e-06
Macrophage_TIMER	-0.258463	3.59974e-06
Granulocyte-monocyte progenitor_XCELL	-0.260922	2.51236e-06
Cancer associated fibroblast_MCPCOUNTER	-0.261009	2.51236e-06
Endothelial cell_MCPCOUNTER	-0.285479	1.86314e-07
B cell_MCPCOUNTER	-0.287839	2.47378e-07
Macrophage M2_QUANTISEQ	-0.29981	4.21934e-08
B cell_EPIC	-0.304945	3.50678e-08
Myeloid dendritic cell activated_XCELL	-0.329116	2.12548e-09
Cancer associated fibroblast_TIDE	-0.329917	8.44264e-10
T cell CD4+ naive_XCELL	-0.332462	4.04041e-10
B cell_QUANTISEQ	-0.351225	7.65697e-11
B cell memory_CIBERSORT-ABS	-0.352077	7.19471e-11
Endothelial cell_XCELL	-0.354688	2.63267e-11
B cell memory_CIBERSORT	-0.354714	5.14944e-11
Endothelial cell_EPIC	-0.358612	1.46896e-11
Myeloid dendritic cell_MCPCOUNTER	-0.364678	1.27098e-11
Cancer associated fibroblast_XCELL	-0.405387	7.1893e-15
Mast cell activated_CIBERSORT	-0.420848	4.20005e-16
Mast cell activated_CIBERSORT-ABS	-0.423316	2.73383e-16
Hematopoietic stem cell_XCELL	-0.540058	8.37044e-28

### Sheet: UBC
Supplementary Table S7. The Spearman's rank correlation between immune cells and UBC
Immune cells	Purity-adjusted spearman's rho	adjusted P value
Neutrophil_MCPCOUNTER	0.313836	6.63941e-08
Eosinophil_XCELL	0.293472	1.52444e-06
Myeloid dendritic cell_TIMER	0.230538	0.00019742
Endothelial cell_MCPCOUNTER	0.224462	0.000606924
Cancer associated fibroblast_MCPCOUNTER	0.21783	0.00034547
Neutrophil_TIMER	0.211816	0.000989788
Cancer associated fibroblast_TIDE	0.211196	0.000575555
T cell CD8+_TIMER	0.203764	0.00171756
Macrophage/Monocyte_MCPCOUNTER	0.200555	0.000948757
Monocyte_MCPCOUNTER	0.200555	0.000948757
Macrophage M1_CIBERSORT-ABS	0.199774	0.000984628
T cell CD4+ memory resting_CIBERSORT-ABS	0.19507	0.00306227
Macrophage M2_CIBERSORT-ABS	0.194644	0.00137829
T cell regulatory (Tregs)_QUANTISEQ	0.184061	0.00560091
Macrophage_TIMER	0.171703	0.00611287
T cell CD4+_EPIC	0.162005	0.0163737
B cell naive_CIBERSORT-ABS	0.157687	0.0319562
Endothelial cell_EPIC	0.152085	0.0340933
Myeloid dendritic cell activated_XCELL	0.148772	0.0279454
Monocyte_CIBERSORT-ABS	0.147216	0.0203317
T cell CD8+_CIBERSORT-ABS	0.143872	0.0364076
Macrophage M1_QUANTISEQ	0.143725	0.0244591
Cancer associated fibroblast_EPIC	0.140659	0.0425281
T cell regulatory (Tregs)_CIBERSORT-ABS	0.140499	0.0431585
T cell CD4+ Th2_XCELL	-0.196574	0.00283997
Macrophage M2_TIDE	-0.316893	1.37119e-08
Common lymphoid progenitor_XCELL	-0.325555	9.15119e-09
