## Supplementary material for "Identification of novel alternative splicing events associated with tumorigenesis, protein modification, and immune microenvironment in early-onset gastric cancer": Table S8

### Sheet: Sheet2
Supplementary Table S8. The Spearman's rank correlation between immune cells and ESAS events
Immune cells	ESAS events	Spearman's rank correlation coefficients	BH adjusted pvalue
Macrophage	TSS_1_-_117664351-117664384_ENSG00000134253	0.779773	0.0132052
Th1	TSS_17_-_33288478-33288528_ENSG00000132141	0.699382	0.0166076
CD8_naive	TAPA_17_+_18166830-18166860_ENSG00000177427	0.684432	0.00243972
Th2	TAPA_15_-_78206559-78207066_ENSG00000260776	0.657883	0.0105438
Central_memory	TSS_4_+_172734674-172735141_ENSG00000174473	0.655792	0.028457
Monocyte	TAPA_12_+_122884166-122885404_ENSG00000257097	0.65504	0.0207811
NKT	RI_9_-_140138741-140139093_ENSG00000188163	0.636883	0.0106709
Th17	TAPA_12_-_102166892-102166965_ENSG00000258230	0.634325	0.0198819
Monocyte	TSS_17_-_33288478-33288528_ENSG00000132141	0.621306	0.0413118
CD8_naive	TSS_5_-_54988418-54988448_ENSG00000177058	0.610863	0.011948
CD4_T	CE_7_+_149489387-149489569_ENSG00000197558	0.599344	0.00857059
Monocyte	TAPA_12_-_102166892-102166965_ENSG00000258230	0.598097	0.0308368
Th2	TAPA_12_-_102166892-102166965_ENSG00000258230	0.597275	0.0311278
DC	AD_13_-_47039978-47040043_ENSG00000231817	0.593445	0.0196935
Monocyte	TAPA_15_-_78206559-78207066_ENSG00000260776	0.586576	0.0274622
CD8_naive	TAPA_12_+_122884166-122885404_ENSG00000257097	0.585704	0.0453879
MAIT	CE_5_-_178208088-178208214_ENSG00000250420	0.582144	0.00562739
B_cell	TAPA_19_-_1398599-1398746_ENSG00000130005	0.577835	0.00485571
CD8_T	AD_13_-_47039978-47040043_ENSG00000231817	0.575586	0.0247548
MAIT	CE_5_-_178209259-178209372_ENSG00000250420	0.575131	0.0063802
CD4_T	CE_7_+_149489154-149489294_ENSG00000197558	0.566411	0.0277113
Central_memory	CE_7_+_149515192-149515213_ENSG00000197558	0.558991	0.0302912
Tfh	CE_7_+_149490654-149490708_ENSG00000197558	0.5511	0.0177648
CD8_T	TAPA_11_-_108201926-108202137_ENSG00000166323	0.547561	0.0426816
MAIT	TAPA_5_-_93070508-93075975_ENSG00000248483	0.541999	0.00755044
Tfh	CE_7_+_149515192-149515213_ENSG00000197558	0.540654	0.0374419
DC	TAPA_11_-_108201926-108202137_ENSG00000166323	0.535781	0.0482991
B_cell	TSS_1_+_114471996-114472154_ENSG00000163349	0.527832	0.0294262
DC	AL_17_-_43317682-43317971_ENSG00000233175	0.524874	0.0121386
B_cell	CE_7_+_149515192-149515213_ENSG00000197558	0.523231	0.0453375
InfiltrationScore	AD_13_-_47039978-47040043_ENSG00000231817	0.521791	0.0460409
Gamma_delta	TSS_3_-_156534824-156534851_ENSG00000240875	0.521049	0.0319748
CD8_T	AF_X_+_153246057-153246074_ENSG00000177854	0.51968	0.000826511
Macrophage	RI_2_+_73340335-73340527_ENSG00000272702	0.510926	0.00123197
Monocyte	TSS_15_-_25154820-25154972_ENSG00000241061	0.509219	0.0218364
Tr1	RI_19_-_21636580-21637184_ENSG00000268119	0.503026	0.0333482
MAIT	TAPA_12_+_75764168-75764340_ENSG00000173401	0.501857	0.0476181
NKT	CE_3_+_63649373-63649462_ENSG00000188817	0.499589	0.00494092
Th1	TSS_12_-_127256903-127256957_ENSG00000256128	0.499194	0.0110722
Th1	TSS_5_-_54988522-54988554_ENSG00000177058	0.498458	0.0493903
Gamma_delta	TSS_1_-_145382379-145382397_ENSG00000233396	0.490087	0.0175976
Neutrophil	AA_14_+_51816913-51817010_ENSG00000258479	0.483609	0.0143161
Th17	TSS_2_+_24714927-24715057_ENSG00000084676	0.475857	0.0394567
iTreg	AF_X_+_153246057-153246074_ENSG00000177854	0.473899	0.00265142
Th17	TAPA_5_+_69775012-69775042_ENSG00000250687	0.472995	0.0226417
NK	CE_X_-_151127436-151127621_ENSG00000102287	0.470702	0.00569994
InfiltrationScore	CE_7_+_149499128-149499292_ENSG00000197558	0.469969	0.027312
Th2	TSS_18_+_9476133-9476284_ENSG00000017797	0.469746	0.049189
B_cell	TSS_15_-_45694417-45694525_ENSG00000171766	0.463507	0.0225356
Gamma_delta	AF_X_+_153246057-153246074_ENSG00000177854	0.456451	0.00397093
nTreg	TSS_12_-_127256903-127256957_ENSG00000256128	0.456318	0.0218607
Macrophage	CE_20_+_335970-335993_ENSG00000125841	0.455632	0.0220852
Th2	TSS_1_+_33445543-33445547_ENSG00000217644	0.451929	0.00266027
Th1	TSS_15_-_25154820-25154972_ENSG00000241061	0.451378	0.0457481
DC	CE_19_-_9002153-9002188_ENSG00000181143	0.449335	0.0468605
NKT	RI_2_+_73340335-73340527_ENSG00000272702	0.449002	0.00531039
Th2	TSS_15_-_45694137-45694416_ENSG00000171766	0.448427	0.0279652
Effector_memory	TAPA_2_-_202005007-202005011_ENSG00000226312	0.442308	0.0345713
CD8_naive	CE_5_-_178209259-178209372_ENSG00000250420	0.441595	0.0450586
CD8_T	TSS_15_-_60884717-60884740_ENSG00000069667	0.439699	0.019218
NKT	TSS_7_-_116963096-116963168_ENSG00000105989	0.438124	0.000233986
Tfh	CE_7_+_149499128-149499292_ENSG00000197558	0.437239	0.0418646
Exhausted	TSS_17_-_79304452-79304474_ENSG00000185332	0.437196	0.00538516
InfiltrationScore	CE_20_+_335970-335993_ENSG00000125841	0.436588	0.0291084
CD8_naive	CE_5_-_178208088-178208214_ENSG00000250420	0.433785	0.0494564
CD4_T	TSS_1_+_110026561-110026702_ENSG00000162650	0.430462	0.0110459
NKT	CE_17_+_5137119-5137237_ENSG00000261879	0.425269	0.00622738
InfiltrationScore	AL_17_-_43317682-43317971_ENSG00000233175	0.422939	0.0498648
Th2	AA_14_+_51816913-51817010_ENSG00000258479	0.420523	0.0363363
CD4_naive	CE_3_+_63649373-63649462_ENSG00000188817	0.419574	0.0209924
MAIT	TAPA_2_-_202005007-202005011_ENSG00000226312	0.418925	0.0466289
NK	AA_22_-_21386142-21386144_ENSG00000099960	0.41779	0.0336885
DC	AD_1_+_43613756-43613762_ENSG00000186973	0.416319	0.0275486
Cytotoxic	TSS_1_-_145382379-145382397_ENSG00000233396	0.415724	0.048507
Tfh	TSS_20_-_30458305-30458375_ENSG00000149599	0.413615	0.0497757
InfiltrationScore	TSS_15_-_60884717-60884740_ENSG00000069667	0.4096	0.0304207
CD8_T	TSS_15_-_45694417-45694525_ENSG00000171766	0.404937	0.0496594
Th17	CE_11_+_75274772-75274815_ENSG00000149257	0.401988	0.000240485
CD8_T	TSS_15_-_45694137-45694416_ENSG00000171766	-0.404937	0.0496594
InfiltrationScore	TSS_15_-_60884586-60884716_ENSG00000069667	-0.4096	0.0304207
Cytotoxic	TSS_17_-_47307939-47308100_ENSG00000173868	-0.409926	0.0244642
Th17	AA_14_+_51816913-51817010_ENSG00000258479	-0.414583	0.0393443
CD4_T	TSS_12_-_127256903-127256957_ENSG00000256128	-0.418307	0.0374362
Gamma_delta	TAPA_2_-_202005007-202005011_ENSG00000226312	-0.419548	0.0462701
Th17	CE_9_+_140059638-140059748_ENSG00000176884	-0.421758	0.00435211
Th2	AF_X_+_153246057-153246074_ENSG00000177854	-0.422249	0.00827241
NK	TSS_17_-_47307939-47308100_ENSG00000173868	-0.423302	0.0197645
B_cell	AA_14_+_51816913-51817010_ENSG00000258479	-0.424063	0.0346324
CD4_T	TSS_1_+_110026101-110026560_ENSG00000162650	-0.430462	0.0110459
Th1	CE_20_-_39729812-39729929_ENSG00000226648	-0.434122	0.0236644
CD8_T	TSS_15_-_60884586-60884716_ENSG00000069667	-0.439699	0.019218
iTreg	TAPA_2_-_202005007-202005011_ENSG00000226312	-0.442089	0.0346713
NK	CE_5_-_178208088-178208214_ENSG00000250420	-0.444406	0.0435519
Macrophage	TSS_1_+_145883868-145883877_ENSG00000196644	-0.447067	0.00709106
Th2	TSS_15_-_45694417-45694525_ENSG00000171766	-0.448427	0.0279652
B_cell	TSS_19_-_42498367-42498379_ENSG00000105409	-0.449792	0.0185736
InfiltrationScore	TSS_8_-_28558406-28558770_ENSG00000246339	-0.455686	0.0148131
Macrophage	AF_19_+_37997884-37997949_ENSG00000188227	-0.458458	0.0420493
Cytotoxic	AD_14_+_24517436-24517460_ENSG00000225766	-0.458604	0.00829342
Monocyte	AA_22_-_21386142-21386144_ENSG00000099960	-0.458741	0.0184149
B_cell	TSS_15_-_45694137-45694416_ENSG00000171766	-0.463507	0.0225356
Cytotoxic	TSS_15_-_25154820-25154972_ENSG00000241061	-0.463753	0.0394377
NK	RI_2_+_73340335-73340527_ENSG00000272702	-0.464202	0.00380194
Central_memory	AA_14_+_51816913-51817010_ENSG00000258479	-0.465057	0.0191573
Macrophage	AA_12_-_122711116-122711200_ENSG00000184047	-0.46606	0.0383402
MAIT	TSS_12_-_127256903-127256957_ENSG00000256128	-0.474028	0.0166723
iTreg	CE_5_-_178209259-178209372_ENSG00000250420	-0.474132	0.0298975
DC	TSS_12_-_125399578-125399693_ENSG00000150991	-0.474771	0.00524199
Monocyte	AF_X_+_153246057-153246074_ENSG00000177854	-0.479644	0.00231051
Effector_memory	CE_20_-_39729812-39729929_ENSG00000226648	-0.481671	0.010961
iTreg	CE_5_-_178208088-178208214_ENSG00000250420	-0.485354	0.0257261
Exhausted	TSS_19_-_42498367-42498379_ENSG00000105409	-0.491041	0.00929921
MAIT	TSS_7_-_86688832-86688947_ENSG00000164659	-0.49515	0.0101149
Exhausted	TSS_20_-_4982052-4982145_ENSG00000089057	-0.502884	0.0334062
CD8_naive	AA_12_-_122711116-122711200_ENSG00000184047	-0.503123	0.0237429
InfiltrationScore	TSS_12_+_2986381-2986388_ENSG00000171792	-0.506435	0.0319806
Macrophage	CE_7_+_149490654-149490708_ENSG00000197558	-0.507268	0.0316533
Gamma_delta	TSS_15_-_25154820-25154972_ENSG00000241061	-0.511146	0.0212598
CD8_T	TSS_18_+_9476133-9476284_ENSG00000017797	-0.513623	0.0292394
Exhausted	CE_5_-_178209259-178209372_ENSG00000250420	-0.517149	0.0163617
Exhausted	CE_5_-_178208088-178208214_ENSG00000250420	-0.52278	0.0150353
CD4_naive	TAPA_3_+_139302097-139302161_ENSG00000248932	-0.522818	0.00151251
B_cell	TSS_1_+_114471814-114471995_ENSG00000163349	-0.527832	0.0294262
Th1	TSS_5_-_54988418-54988448_ENSG00000177058	-0.530106	0.03467
Th1	CE_5_-_178208088-178208214_ENSG00000250420	-0.530896	0.0132778
Effector_memory	TAPA_17_+_21075730-21075756_ENSG00000109016	-0.533063	0.0088162
Th1	CE_5_-_178209259-178209372_ENSG00000250420	-0.536543	0.0121561
iTreg	TSS_15_-_25154820-25154972_ENSG00000241061	-0.536701	0.0146944
NK	AA_14_+_51816913-51817010_ENSG00000258479	-0.536935	0.00564929
MAIT	TAPA_5_-_93075976-93076829_ENSG00000248483	-0.541999	0.00755044
Tfh	RI_9_-_140138741-140139093_ENSG00000188163	-0.542735	0.0365725
Th1	CE_7_+_149499128-149499292_ENSG00000197558	-0.550709	0.00790666
Tfh	TSS_6_+_83777390-83777498_ENSG00000083097	-0.557033	0.0310011
NK	TAPA_15_+_84287058-84287394_ENSG00000140600	-0.560838	0.036941
Macrophage	CE_7_+_149488905-149489057_ENSG00000197558	-0.561477	0.0458559
B_cell	TAPA_19_-_1398252-1398598_ENSG00000130005	-0.577835	0.00485571
Th2	TSS_16_-_2802443-2802519_ENSG00000205913	-0.585571	0.0218166
Gamma_delta	TAPA_12_-_102166892-102166965_ENSG00000258230	-0.600584	0.0299685
Cytotoxic	TSS_6_+_83777390-83777498_ENSG00000083097	-0.615207	0.0146429
InfiltrationScore	TSS_17_-_33288478-33288528_ENSG00000132141	-0.616527	0.0433642
CD8_naive	TSS_5_-_54988522-54988554_ENSG00000177058	-0.632163	0.00860362
nTreg	CE_5_-_178209259-178209372_ENSG00000250420	-0.634681	0.0019974
nTreg	CE_5_-_178208088-178208214_ENSG00000250420	-0.646117	0.00155475
NKT	TAPA_11_-_108201926-108202137_ENSG00000166323	-0.648577	0.0121043
B_cell	TAPA_12_+_122884166-122885404_ENSG00000257097	-0.650444	0.0220086
iTreg	TAPA_12_-_102166892-102166965_ENSG00000258230	-0.650963	0.0159638
MAIT	RI_9_-_140138741-140139093_ENSG00000188163	-0.659035	0.00753479
Th2	TSS_3_-_156534824-156534851_ENSG00000240875	-0.673885	0.00301554
Effector_memory	CE_5_-_178208088-178208214_ENSG00000250420	-0.677972	0.000731609
Effector_memory	CE_5_-_178209259-178209372_ENSG00000250420	-0.677972	0.000731609
Neutrophil	TAPA_11_-_108201926-108202137_ENSG00000166323	-0.679126	0.00756158
B_cell	TAPA_15_+_84287058-84287394_ENSG00000140600	-0.707943	0.00461127
NKT	TSS_1_-_117664351-117664384_ENSG00000134253	-0.728918	0.0258836
CD8_T	RI_9_-_140138741-140139093_ENSG00000188163	-0.731031	0.00195938
CD4_T	TSS_17_-_33288478-33288528_ENSG00000132141	-0.755126	0.00721149
B_cell	TAPA_12_-_102166892-102166965_ENSG00000258230	-0.765049	0.00231123
NKT	TSS_14_-_89258651-89258847_ENSG00000165521	-0.902708	0.00213765
