## Supplementary material for "Identification of novel alternative splicing events associated with tumorigenesis, protein modification, and immune microenvironment in early-onset gastric cancer": Table S9

### Sheet: SF ESAS
Supplementary Table S9. The Spearman's rank correlation between splicing factors and ESAS events
Splicing factor	ESAS events	Spearman's rank correlation coefficients	BH adjusted pvalue
CELF2	CE_X_+_86082769-86082815_ENSG00000126733	0.474654	0.0256092
CELF2	TSS_17_-_33288478-33288528_ENSG00000132141	-0.755126	0.00721149
CELF2	TAPA_2_-_73956296-73956360_ENSG00000144034	0.413493	0.0445934
CELF2	TSS_10_-_104597172-104597290_ENSG00000148795	-0.915729	0.00140317
CELF2	TSS_12_-_125399578-125399693_ENSG00000150991	-0.419636	0.0150535
CELF2	AD_11_+_105845172-105845284_ENSG00000152578	0.694797	0.0121486
CELF2	RI_16_+_58019846-58020542_ENSG00000159648	0.439514	0.00824838
CELF2	TSS_2_+_68962444-68962508_ENSG00000163219	-0.533256	0.0495703
CELF2	TSS_2_+_68962509-68962671_ENSG00000163219	0.533256	0.0495703
CELF2	TAPA_11_-_108201926-108202137_ENSG00000166323	0.535781	0.0482991
CELF2	AD_4_-_5642241-5642248_ENSG00000173040	-0.443769	0.0109543
CELF2	AF_X_+_153246057-153246074_ENSG00000177854	0.476	0.00252195
CELF2	AA_18_+_50918025-50918084_ENSG00000187323	0.511379	0.0178169
CELF2	CE_7_+_149499128-149499292_ENSG00000197558	0.490806	0.0203771
CELF2	TAPA_3_-_196233748-196233749_ENSG00000214097	0.779423	0.0132739
CELF2	CE_1_+_202141072-202141368_ENSG00000243323	0.568418	0.0111074
CELF2	CE_5_-_178209259-178209372_ENSG00000250420	0.500785	0.0207591
CELF2	CE_5_-_178208088-178208214_ENSG00000250420	0.493771	0.0229118
CELF2	AA_14_+_51816913-51817010_ENSG00000258479	-0.439352	0.0279904
CELF2	AD_15_+_85115571-85115575_ENSG00000259728	-0.415574	0.0117152
YBX1	TSS_9_+_21803277-21803380_ENSG00000099810	-0.554373	0.0169634
YBX1	AD_4_-_5642241-5642248_ENSG00000173040	-0.45811	0.00837227
YBX1	TSS_17_-_47308101-47308109_ENSG00000173868	0.482971	0.00686335
YBX1	TSS_17_-_47307939-47308100_ENSG00000173868	-0.411978	0.0236888
YBX1	TSS_11_+_67219886-67219889_ENSG00000175544	0.462432	0.0263006
YBX1	AA_17_-_19611713-19611737_ENSG00000180638	-0.503634	0.046711
YBX1	CE_7_+_149515192-149515213_ENSG00000197558	-0.535926	0.0394739
YBX1	TAPA_1_+_110225829-110226206_ENSG00000213366	0.607672	0.0125264
YBX1	AL_17_-_43317682-43317971_ENSG00000233175	0.553818	0.0074921
YBX1	CE_1_+_202141072-202141368_ENSG00000243323	0.497587	0.0301734
HNRNPC	AA_19_+_643410-643432_ENSG00000070388	-0.569181	0.0136879
HNRNPC	TSS_9_+_21803277-21803380_ENSG00000099810	-0.560727	0.0154895
HNRNPC	TAPA_8_+_48301009-48301048_ENSG00000164808	-0.602237	0.022665
HNRNPC	AD_4_-_5642241-5642248_ENSG00000173040	-0.564471	0.000764579
HNRNPC	TSS_17_-_47308101-47308109_ENSG00000173868	0.485966	0.00647623
HNRNPC	TSS_1_-_145382379-145382397_ENSG00000233396	0.428922	0.0411265
HNRNPC	CE_1_+_202141072-202141368_ENSG00000243323	0.476338	0.0392303
HNRNPC	RI_2_+_73340335-73340527_ENSG00000272702	0.437261	0.00680565
HNRNPH3	TSS_9_+_21803277-21803380_ENSG00000099810	-0.538488	0.0211359
HNRNPH3	TSS_2_+_68962444-68962508_ENSG00000163219	-0.544748	0.0439769
HNRNPH3	TSS_2_+_68962509-68962671_ENSG00000163219	0.544748	0.0439769
HNRNPH3	TAPA_11_-_108201926-108202137_ENSG00000166323	0.56633	0.0347412
HNRNPH3	AD_4_-_5642241-5642248_ENSG00000173040	-0.656093	4.56247e-05
HNRNPH3	TSS_17_-_47308101-47308109_ENSG00000173868	0.437544	0.0156056
HNRNPH3	CE_19_-_9002153-9002188_ENSG00000181143	0.444384	0.0496425
HNRNPH3	AF_1_+_234350017-234350320_ENSG00000183780	0.667027	0.0249639
HNRNPH3	AD_13_-_47039978-47040043_ENSG00000231817	0.580584	0.0232488
HNRNPH3	TSS_1_-_144311494-144311564_ENSG00000235398	0.69697	0.0250967
HNRNPH3	TSS_1_-_144311426-144311493_ENSG00000235398	-0.69697	0.0250967
SRP54	TAPA_6_-_35085851-35085911_ENSG00000124678	0.638848	0.0187527
SRP54	CE_9_-_114466161-114466272_ENSG00000165181	0.437597	0.0416781
SRP54	TSS_11_+_67219886-67219889_ENSG00000175544	0.435624	0.0377325
SRP54	AA_17_-_19611738-19611820_ENSG00000180638	-0.518471	0.0476935
SRP54	AA_17_-_19611713-19611737_ENSG00000180638	-0.658975	0.0054968
SRP54	TAPA_1_+_152760179-152760902_ENSG00000186226	-0.408365	0.0203219
SRP54	CE_1_+_202141072-202141368_ENSG00000243323	0.598521	0.0067828
SRP54	CE_5_-_178209259-178209372_ENSG00000250420	0.43766	0.0472346
SRP54	CE_5_-_178208088-178208214_ENSG00000250420	0.441869	0.04491
SRP54	AA_14_+_51816913-51817010_ENSG00000258479	-0.436133	0.0292958
SRSF9	TSS_9_+_21803277-21803380_ENSG00000099810	-0.563904	0.0147917
SRSF9	TAPA_6_-_35085851-35085911_ENSG00000124678	0.669535	0.0123071
SRSF9	TSS_12_-_125399578-125399693_ENSG00000150991	-0.434381	0.0115396
SRSF9	TSS_1_+_110026101-110026560_ENSG00000162650	0.460941	0.00607781
SRSF9	TSS_1_+_110026561-110026702_ENSG00000162650	-0.460941	0.00607781
SRSF9	TAPA_8_+_48301009-48301048_ENSG00000164808	-0.548144	0.0424166
SRSF9	AD_4_-_5642241-5642248_ENSG00000173040	-0.629403	0.000113767
SRSF9	AA_17_-_19611713-19611737_ENSG00000180638	-0.508539	0.0442734
SRSF9	TSS_1_-_144311494-144311564_ENSG00000235398	0.660606	0.0375884
SRSF9	TSS_1_-_144311426-144311493_ENSG00000235398	-0.660606	0.0375884
SRSF4	TSS_12_-_125399578-125399693_ENSG00000150991	-0.550549	0.000900845
SRSF4	TSS_1_+_55013901-55014015_ENSG00000162390	0.828079	0.0417947
SRSF4	TSS_2_+_68962444-68962508_ENSG00000163219	-0.726331	0.0032627
SRSF4	TSS_2_+_68962509-68962671_ENSG00000163219	0.726331	0.0032627
SRSF4	TAPA_11_-_108201926-108202137_ENSG00000166323	0.742574	0.00234954
SRSF4	AD_4_-_5642241-5642248_ENSG00000173040	-0.652906	5.11204e-05
SRSF4	TSS_17_-_47308101-47308109_ENSG00000173868	0.481973	0.00699667
SRSF4	TSS_17_-_47307939-47308100_ENSG00000173868	-0.475965	0.00784628
SRSF4	CE_19_-_9002153-9002188_ENSG00000181143	0.515885	0.0198928
SRSF4	AD_13_-_47039978-47040043_ENSG00000231817	0.525465	0.0442613
SRSF4	TSS_1_-_145382379-145382397_ENSG00000233396	0.469133	0.0239285
SRSF4	CE_1_+_202141072-202141368_ENSG00000243323	0.486962	0.0344717
SRSF4	CE_5_-_178208088-178208214_ENSG00000250420	0.433452	0.0496511
SFPQ	AA_19_+_643410-643432_ENSG00000070388	-0.513889	0.0291415
SFPQ	TSS_12_-_125399578-125399693_ENSG00000150991	-0.521855	0.00184086
SFPQ	TAPA_11_-_108201926-108202137_ENSG00000166323	0.615679	0.0190759
SFPQ	AD_4_-_5642241-5642248_ENSG00000173040	-0.596738	0.000312159
SFPQ	TSS_17_-_47307939-47308100_ENSG00000173868	-0.42037	0.020725
SFPQ	CE_19_-_9002153-9002188_ENSG00000181143	0.4736	0.034917
SFPQ	TAPA_1_+_110225829-110226206_ENSG00000213366	0.522126	0.0380185
SFPQ	AD_13_-_47039978-47040043_ENSG00000231817	0.571398	0.0260731
SFPQ	TSS_1_-_145382379-145382397_ENSG00000233396	0.529451	0.00937536
SFPQ	TSS_1_-_144311494-144311564_ENSG00000235398	0.745455	0.0133301
SFPQ	TSS_1_-_144311426-144311493_ENSG00000235398	-0.745455	0.0133301
SFPQ	CE_1_+_202141072-202141368_ENSG00000243323	0.471911	0.0413562
PTBP2	TSS_1_+_55013901-55014015_ENSG00000162390	0.828079	0.0417947
PTBP2	TAPA_8_-_110979235-110980828_ENSG00000164794	-0.761905	0.0280049
PTBP2	TAPA_11_-_108201926-108202137_ENSG00000166323	0.636828	0.0143207
PTBP2	TSS_17_-_27038766-27038872_ENSG00000167525	-0.449525	0.0111791
PTBP2	AD_4_-_5642241-5642248_ENSG00000173040	-0.497547	0.00376233
PTBP2	TSS_17_-_47308101-47308109_ENSG00000173868	0.424565	0.019362
PTBP2	CE_19_-_9002153-9002188_ENSG00000181143	0.585849	0.00664166
PTBP2	CE_1_+_202141072-202141368_ENSG00000243323	0.463942	0.0454046
PTBP2	TSS_4_-_185719666-185720045_ENSG00000249138	-0.513279	0.0173266
PTBP2	AA_14_+_51816913-51817010_ENSG00000258479	-0.494875	0.0119032
RBM25	TSS_18_+_9476133-9476284_ENSG00000017797	0.507038	0.0317435
RBM25	TSS_12_-_125399578-125399693_ENSG00000150991	-0.568681	0.000554319
RBM25	TAPA_11_-_108201926-108202137_ENSG00000166323	0.601579	0.0228528
RBM25	AD_4_-_5642241-5642248_ENSG00000173040	-0.721025	3.23826e-06
RBM25	CE_19_-_9002153-9002188_ENSG00000181143	0.582774	0.00700501
RBM25	AL_4_-_38626955-38627124_ENSG00000231160	0.49682	0.00279974
RBM25	AD_13_-_47039978-47040043_ENSG00000231817	0.641215	0.00998926
RBM25	TSS_1_-_145382379-145382397_ENSG00000233396	0.56296	0.00516164
TARDBP	AA_19_+_643410-643432_ENSG00000070388	-0.594116	0.00932457
TARDBP	TSS_9_+_21803277-21803380_ENSG00000099810	-0.560727	0.0154895
TARDBP	TSS_12_-_125399578-125399693_ENSG00000150991	-0.514084	0.00221058
TARDBP	TSS_2_+_68962444-68962508_ENSG00000163219	-0.535554	0.0484124
TARDBP	TSS_2_+_68962509-68962671_ENSG00000163219	0.535554	0.0484124
TARDBP	TAPA_8_+_48301009-48301048_ENSG00000164808	-0.602237	0.022665
TARDBP	TAPA_11_-_108201926-108202137_ENSG00000166323	0.599229	0.0235333
TARDBP	AD_4_-_5642241-5642248_ENSG00000173040	-0.607095	0.000229385
TARDBP	CE_19_-_9002153-9002188_ENSG00000181143	0.468987	0.0369817
TARDBP	AD_13_-_47039978-47040043_ENSG00000231817	0.538327	0.0384322
TARDBP	TSS_1_-_145382379-145382397_ENSG00000233396	0.495941	0.0160963
TARDBP	TSS_1_-_144311494-144311564_ENSG00000235398	0.709091	0.0216659
TARDBP	TSS_1_-_144311426-144311493_ENSG00000235398	-0.709091	0.0216659
TARDBP	CE_1_+_202141072-202141368_ENSG00000243323	0.476338	0.0392303
KHDRBS1	AA_19_+_643410-643432_ENSG00000070388	-0.574601	0.0126233
KHDRBS1	TSS_9_+_21803277-21803380_ENSG00000099810	-0.560727	0.0154895
KHDRBS1	TSS_12_-_125399578-125399693_ENSG00000150991	-0.419836	0.0150007
KHDRBS1	TAPA_8_+_48301009-48301048_ENSG00000164808	-0.602237	0.022665
KHDRBS1	TAPA_11_-_108201926-108202137_ENSG00000166323	0.620378	0.0179286
KHDRBS1	AD_4_-_5642241-5642248_ENSG00000173040	-0.518262	0.00237738
KHDRBS1	TSS_17_-_47308101-47308109_ENSG00000173868	0.414581	0.0227344
KHDRBS1	TAPA_3_-_196233748-196233749_ENSG00000214097	-0.69282	0.0385538
KHDRBS1	TSS_1_-_145382379-145382397_ENSG00000233396	0.435624	0.0377325
KHDRBS1	CE_1_+_202141072-202141368_ENSG00000243323	0.594094	0.00731453
KHDRBS1	RI_2_+_73340335-73340527_ENSG00000272702	0.407138	0.0123866
ZRANB2	TSS_12_-_125399578-125399693_ENSG00000150991	-0.473436	0.00538863
ZRANB2	TSS_2_+_68962444-68962508_ENSG00000163219	-0.576928	0.0307727
ZRANB2	TSS_2_+_68962509-68962671_ENSG00000163219	0.576928	0.0307727
ZRANB2	TAPA_8_+_48301009-48301048_ENSG00000164808	-0.602237	0.022665
ZRANB2	TAPA_11_-_108201926-108202137_ENSG00000166323	0.547531	0.0426951
ZRANB2	TAPA_7_-_25163335-25163468_ENSG00000172115	-0.41868	0.000111092
ZRANB2	AD_4_-_5642241-5642248_ENSG00000173040	-0.679198	1.91944e-05
ZRANB2	TSS_17_-_47308101-47308109_ENSG00000173868	0.453519	0.0118337
ZRANB2	CE_19_-_9002153-9002188_ENSG00000181143	0.555096	0.0110669
ZRANB2	AD_13_-_47039978-47040043_ENSG00000231817	0.591608	0.0201741
ZRANB2	TSS_1_-_145382379-145382397_ENSG00000233396	0.549556	0.00660115
ZRANB2	CE_1_+_202141072-202141368_ENSG00000243323	0.500243	0.0291671
ZRANB2	CE_8_-_73140365-73140477_ENSG00000250979	-0.406084	0.0439875
ZRANB2	TSS_12_-_127256903-127256957_ENSG00000256128	-0.430829	0.0315534
SRRM1	TSS_12_-_125399578-125399693_ENSG00000150991	-0.425216	0.0136311
SRRM1	TSS_14_-_94942549-94942580_ENSG00000170054	0.707528	0.0496283
SRRM1	AD_4_-_5642241-5642248_ENSG00000173040	-0.601518	0.000271136
SRRM1	TSS_17_-_47308101-47308109_ENSG00000173868	0.469992	0.00877577
SRRM1	TSS_17_-_47307939-47308100_ENSG00000173868	-0.456034	0.0113159
SRRM1	AF_1_+_234350017-234350320_ENSG00000183780	0.638843	0.0343576
SRRM1	AD_13_-_47039978-47040043_ENSG00000231817	0.538327	0.0384322
SRRM1	TSS_1_-_144311494-144311564_ENSG00000235398	0.648485	0.0425401
SRRM1	TSS_1_-_144311426-144311493_ENSG00000235398	-0.648485	0.0425401
SRRM1	CE_1_+_202141072-202141368_ENSG00000243323	0.502014	0.028511
HNRNPA1	AA_19_+_643410-643432_ENSG00000070388	-0.522562	0.0260884
HNRNPA1	TSS_9_+_21803277-21803380_ENSG00000099810	-0.551196	0.0177408
HNRNPA1	TSS_2_+_68962444-68962508_ENSG00000163219	-0.570032	0.0333143
HNRNPA1	TSS_2_+_68962509-68962671_ENSG00000163219	0.570032	0.0333143
HNRNPA1	AD_4_-_5642241-5642248_ENSG00000173040	-0.667247	3.03187e-05
HNRNPA1	TSS_9_-_38577154-38577204_ENSG00000180071	0.416429	0.00752137
HNRNPA1	AD_13_-_47039978-47040043_ENSG00000231817	0.650401	0.00865644
NOVA1	AF_15_+_74466842-74466994_ENSG00000129009	-0.47695	8.83656e-06
NOVA1	TSS_17_-_33288478-33288528_ENSG00000132141	-0.707333	0.0149099
NOVA1	TAPA_2_-_73956296-73956360_ENSG00000144034	0.445267	0.0292259
NOVA1	TSS_5_+_79783805-79783942_ENSG00000152380	0.400105	0.0105248
NOVA1	TSS_5_+_79783943-79783967_ENSG00000152380	-0.400105	0.0105248
NOVA1	AA_4_-_128886364-128886637_ENSG00000164073	0.425322	0.00776753
NOVA1	TSS_5_+_121465261-121465316_ENSG00000164185	-0.585568	0.0354941
NOVA1	TSS_17_-_27038766-27038872_ENSG00000167525	-0.494962	0.00464268
NOVA1	TAPA_2_-_202005007-202005011_ENSG00000226312	-0.418718	0.0467486
NOVA1	CE_5_-_178209259-178209372_ENSG00000250420	0.587755	0.00507945
NOVA1	CE_5_-_178208088-178208214_ENSG00000250420	0.586353	0.0052121
NOVA1	TSS_12_-_127256903-127256957_ENSG00000256128	-0.620646	0.00093207
NOVA1	AA_14_+_51816913-51817010_ENSG00000258479	-0.466711	0.0186778
NOVA1	RI_2_+_73340335-73340527_ENSG00000272702	-0.423395	0.00902475
CELF1	TSS_1_-_117664351-117664384_ENSG00000134253	0.762821	0.016814
CELF1	TSS_12_-_125399578-125399693_ENSG00000150991	-0.412662	0.0170043
CELF1	TAPA_8_+_48301009-48301048_ENSG00000164808	-0.602237	0.022665
CELF1	TAPA_11_-_108201926-108202137_ENSG00000166323	0.749624	0.00202256
CELF1	TSS_14_-_94942549-94942580_ENSG00000170054	0.707528	0.0496283
CELF1	AD_4_-_5642241-5642248_ENSG00000173040	-0.604307	0.000249485
CELF1	TSS_17_-_47308101-47308109_ENSG00000173868	0.468994	0.00893987
TIAL1	TSS_18_+_9476133-9476284_ENSG00000017797	0.482015	0.0427988
TIAL1	TSS_9_+_21803277-21803380_ENSG00000099810	-0.490834	0.0386114
TIAL1	TSS_20_-_30458305-30458375_ENSG00000149599	0.43598	0.0375585
TIAL1	TSS_12_-_125399578-125399693_ENSG00000150991	-0.425415	0.0135824
TIAL1	TSS_2_+_68962444-68962508_ENSG00000163219	-0.533256	0.0495703
TIAL1	TSS_2_+_68962509-68962671_ENSG00000163219	0.533256	0.0495703
TIAL1	TAPA_11_-_108201926-108202137_ENSG00000166323	0.740224	0.00246736
TIAL1	TSS_11_-_64815906-64815929_ENSG00000168060	0.548583	0.0225904
TIAL1	TSS_14_-_94942549-94942580_ENSG00000170054	0.829515	0.010858
TIAL1	AD_4_-_5642241-5642248_ENSG00000173040	-0.649719	5.72034e-05
TIAL1	AD_13_-_47039978-47040043_ENSG00000231817	0.622842	0.0131318
TIAL1	CE_1_+_202141072-202141368_ENSG00000243323	0.583469	0.00872999
HNRNPU	AA_19_+_643410-643432_ENSG00000070388	-0.575686	0.0124186
HNRNPU	TSS_9_+_21803277-21803380_ENSG00000099810	-0.563904	0.0147917
HNRNPU	TAPA_8_+_48301009-48301048_ENSG00000164808	-0.609449	0.0206812
HNRNPU	TAPA_11_-_108201926-108202137_ENSG00000166323	0.533431	0.0494811
HNRNPU	AD_4_-_5642241-5642248_ENSG00000173040	-0.570446	0.000652202
ELAVL4	TSS_15_-_60884717-60884740_ENSG00000069667	-0.443145	0.0181874
ELAVL4	TSS_15_-_60884586-60884716_ENSG00000069667	0.443145	0.0181874
ELAVL4	TAPA_17_+_21075730-21075756_ENSG00000109016	0.547229	0.0068822
ELAVL4	TSS_17_-_33288478-33288528_ENSG00000132141	-0.890973	0.000232869
ELAVL4	TSS_7_+_150782954-150783096_ENSG00000133612	0.490098	0.0458099
ELAVL4	TAPA_4_-_103822260-103822489_ENSG00000164037	0.660884	0.0192937
ELAVL4	AA_4_-_128886364-128886637_ENSG00000164073	0.447268	0.00487126
ELAVL4	TSS_17_-_27038766-27038872_ENSG00000167525	-0.426144	0.0168299
ELAVL4	TSS_1_+_145883868-145883877_ENSG00000196644	-0.409225	0.0146448
ELAVL4	TAPA_2_-_202005007-202005011_ENSG00000226312	-0.465357	0.025243
ELAVL4	CE_5_-_178209259-178209372_ENSG00000250420	0.482549	0.0267228
ELAVL4	CE_5_-_178208088-178208214_ENSG00000250420	0.486757	0.0252389
SF1	AA_19_+_643410-643432_ENSG00000070388	-0.49329	0.0375033
SF1	TSS_12_-_125399578-125399693_ENSG00000150991	-0.473237	0.00541082
SF1	TAPA_8_+_48301009-48301048_ENSG00000164808	-0.548144	0.0424166
SF1	TAPA_11_-_108201926-108202137_ENSG00000166323	0.592179	0.0256662
SF1	TSS_14_-_94942549-94942580_ENSG00000170054	0.707528	0.0496283
SF1	AD_4_-_5642241-5642248_ENSG00000173040	-0.60112	0.000274362
SF1	TSS_17_-_47307939-47308100_ENSG00000173868	-0.407782	0.0252961
SF1	TAPA_1_+_110225829-110226206_ENSG00000213366	0.560474	0.0239284
SF1	AD_13_-_47039978-47040043_ENSG00000231817	0.751452	0.00123804
SF1	TSS_1_-_145382379-145382397_ENSG00000233396	0.435624	0.0377325
SF1	CE_1_+_202141072-202141368_ENSG00000243323	0.495816	0.0308591
HNRNPF	AA_19_+_643410-643432_ENSG00000070388	-0.490037	0.0389763
HNRNPF	TSS_9_+_21803277-21803380_ENSG00000099810	-0.560727	0.0154895
HNRNPF	AD_4_-_5642241-5642248_ENSG00000173040	-0.511888	0.00274638
HNRNPF	TAPA_10_+_96988401-96988681_ENSG00000173124	0.828079	0.0417947
HNRNPF	TAPA_1_+_110225829-110226206_ENSG00000213366	0.522126	0.0380185
HNRNPF	AL_17_-_43317682-43317971_ENSG00000233175	0.48598	0.0218411
HNRNPF	TSS_1_-_145382379-145382397_ENSG00000233396	0.502643	0.0145073
HNRNPF	TSS_1_-_144311494-144311564_ENSG00000235398	0.636364	0.0479117
HNRNPF	TSS_1_-_144311426-144311493_ENSG00000235398	-0.636364	0.0479117
HNRNPF	RI_2_+_73340335-73340527_ENSG00000272702	0.42471	0.00879072
RBM4	AA_19_+_643410-643432_ENSG00000070388	-0.490037	0.0389763
RBM4	TSS_12_-_125399578-125399693_ENSG00000150991	-0.44275	0.0098729
RBM4	TSS_2_+_68962444-68962508_ENSG00000163219	-0.703346	0.00500831
RBM4	TSS_2_+_68962509-68962671_ENSG00000163219	0.703346	0.00500831
RBM4	TAPA_11_-_108201926-108202137_ENSG00000166323	0.540481	0.0459968
RBM4	AD_4_-_5642241-5642248_ENSG00000173040	-0.633785	9.84932e-05
RBM4	AD_13_-_47039978-47040043_ENSG00000231817	0.716544	0.00265092
RBM4	AA_14_+_51816913-51817010_ENSG00000258479	-0.45625	0.0218826
SRSF10	TSS_18_+_9476133-9476284_ENSG00000017797	0.482015	0.0427988
SRSF10	TSS_12_-_125399578-125399693_ENSG00000150991	-0.533811	0.00137725
SRSF10	TSS_2_+_68962444-68962508_ENSG00000163219	-0.590719	0.0261256
SRSF10	TSS_2_+_68962509-68962671_ENSG00000163219	0.590719	0.0261256
SRSF10	TSS_11_-_64815906-64815929_ENSG00000168060	0.49321	0.0442446
SRSF10	AD_4_-_5642241-5642248_ENSG00000173040	-0.580804	0.000491534
SRSF10	AL_4_-_38626955-38627124_ENSG00000231160	0.411862	0.0155106
SRSF10	TSS_1_-_145382379-145382397_ENSG00000233396	0.435624	0.0377325
SRSF10	CE_1_+_202141072-202141368_ENSG00000243323	0.587011	0.00823546
SRSF10	TSS_4_-_185719666-185720045_ENSG00000249138	-0.521198	0.0153988
PCBP2	TSS_9_+_21803277-21803380_ENSG00000099810	-0.538488	0.0211359
PCBP2	TSS_2_+_68962444-68962508_ENSG00000163219	-0.616002	0.0189951
PCBP2	TSS_2_+_68962509-68962671_ENSG00000163219	0.616002	0.0189951
PCBP2	TAPA_11_-_108201926-108202137_ENSG00000166323	0.592179	0.0256662
PCBP2	AD_4_-_5642241-5642248_ENSG00000173040	-0.49436	0.00402762
PCBP2	AF_1_+_234350017-234350320_ENSG00000183780	0.652935	0.0293974
PCBP2	CE_1_+_202141072-202141368_ENSG00000243323	0.597635	0.00688655
PCBP2	AA_14_+_51816913-51817010_ENSG00000258479	-0.405556	0.0442895

### Sheet: APA TAPA
Supplementary Table S9. The Spearman's rank correlation between APA core factors and ESAS events
APA core factors	ESAS events	Spearman's rank correlation coefficients	BH adjusted pvalue
ENSG00000090621	TAPA_11_-_108201926-108202137_ENSG00000166323	0.85067	0.000115127
ENSG00000111605	TAPA_8_+_48301009-48301048_ENSG00000164808	-0.602237	0.022665
ENSG00000149532	TAPA_11_-_108201926-108202137_ENSG00000166323	0.747274	0.00212727
ENSG00000165494	TAPA_1_+_110225829-110226206_ENSG00000213366	0.510327	0.0434094
ENSG00000165494	TAPA_2_-_202005007-202005011_ENSG00000226312	-0.418718	0.0467486
ENSG00000165934	TAPA_6_-_35085851-35085911_ENSG00000124678	0.591422	0.0332583
ENSG00000165934	TAPA_8_+_48301009-48301048_ENSG00000164808	-0.602237	0.022665
ENSG00000176102	TAPA_8_+_48301009-48301048_ENSG00000164808	-0.602237	0.022665
ENSG00000176102	TAPA_5_-_93075976-93076829_ENSG00000248483	0.480935	0.0201706
ENSG00000176102	TAPA_5_-_93070508-93075975_ENSG00000248483	-0.480935	0.0201706
ENSG00000177613	TAPA_2_-_73956296-73956360_ENSG00000144034	0.449184	0.0276697
ENSG00000177613	TAPA_7_-_25163335-25163468_ENSG00000172115	-0.411586	0.000148863
ENSG00000177613	TAPA_2_-_202005007-202005011_ENSG00000226312	-0.488504	0.0180225
ENSG00000177613	TAPA_12_+_122884166-122885404_ENSG00000257097	-0.650444	0.0220086
